# Metabolic phenotyping of marine heterotrophs on refactored media reveals diverse metabolic adaptations and lifestyle strategies

**DOI:** 10.1101/2022.01.07.475430

**Authors:** Elena Forchielli, Daniel Sher, Daniel Segrè

## Abstract

Microbial communities, through their metabolism, drive carbon cycling in marine environments. These complex communities are composed of many different microorganisms including heterotrophic bacteria, each with its own nutritional needs and metabolic capabilities. Yet, models of ecosystem processes typically treat heterotrophic bacteria as a “black box”, which does not resolve metabolic heterogeneity nor address ecologically important processes such as the successive modification of different types of organic matter. Here we directly address the heterogeneity of metabolism by characterizing the carbon source utilization preferences of 63 heterotrophic bacteria representative of several major marine clades. By systematically growing these bacteria on 10 media containing specific subsets of carbon sources found in marine biomass, we obtained a phenotypic fingerprint that we used to explore the relationship between metabolic preferences and phylogenetic or genomic features. At the class level, these bacteria display broadly conserved patterns of preference for different carbon sources. Despite these broad taxonomic trends, growth profiles correlate poorly with phylogenetic distance or genome-wide gene content. However, metabolic preferences are strongly predicted by a handful of key enzymes that preferentially belong to a few enriched metabolic pathways, such as those involved in glyoxylate metabolism and biofilm formation. We find that enriched pathways point to enzymes directly involved in the metabolism of the corresponding carbon source and suggest potential associations between metabolic preferences and other ecologically-relevant traits. The availability of systematic phenotypes across multiple synthetic media constitutes a valuable resource for future quantitative modeling efforts and systematic studies of inter-species interactions.

**Importance:** Half of the Earth’s annual primary production is carried out by phytoplankton in the surface ocean. However, this metabolic activity is heavily impacted by heterotrophic bacteria, which dominate the transformation of organic matter released from phytoplankton. Here, we characterize the diversity of metabolic preferences across many representative heterotrophs by systematically growing them on different fractions of dissolved organic carbon (DOC). Our analysis suggests that different clades of bacteria have substantially distinct preferences for specific carbon sources, in a way that cannot be simply mapped onto phylogeny. These preferences are associated with the presence of specific genes and pathways, reflecting an association between metabolic capabilities and ecological lifestyles. In addition to helping understand the importance of heterotrophs under different conditions, the phenotypic fingerprint we obtained can help build higher resolution quantitative models of global microbial activity and biogeochemical cycles in the oceans.
