## Supplemental Table S1 for "Metabolic phenotyping of marine heterotrophs on refactored media reveals diverse metabolic adaptations and lifestyle strategies"

### Sheet: Sheet1
strain_nickname	name	phylum	class	order	family	genus	species	strain designation	Source	catalog number
25922	Escherichia coli	Proteobacteria	Gammaproteobacteria	Enterobacteriales	Enterobacteriaceae	Escherichia	coli	Seattle 1946	ATCC	25922
26499	Alteromonas mediterranea	Proteobacteria	Gammaproteobacteria	Alteromonadales	Alteromonadaceae	Alteromonas	mediterranea	MED64	DSMZ	26499
27126	Alteromonas macleodii	Proteobacteria	Gammaproteobacteria	Alteromonadales	Alteromonadaceae	Alteromonas	macleodii	107	ATCC	27126
Aalgi	Arenibacter algicola	Bacteroidetes	Flavobacteriia	Flavobacteriales	Flavobacteriaceae	Arenibacter	algicola	SMS7	HP Grossart	NA
abie	Pseudomonas abietaniphila	Proteobacteria	Gammaproteobacteria	Pseudomonadales	Pseudomonadaceae	Pseudomonas	abietaniphila	BKME-9	DSMZ	17554
atlcs	Croceibacter atlanticus	Bacteroidetes	Flavobacteriia	Flavobacteriales	Flavobacteriaceae	Croceibacter	atlanticus	HTCC 2559	ATCC	BAA-628
azure	Vibrio azureus	Proteobacteria	Gammaproteobacteria	Vibrionales	Vibrionaceae	Vibrio	azureus	LC2-005	DSMZ	23306
B2china	Pelagibacterium halotolerans	Proteobacteria	Alphaproteobacteria	Rhizobiales	Hyphomicrobiaceae	Pelagibacterium	halotolerans	B2	Xuewei Xu	NA
bdim	Brevundimonas diminuta	Proteobacteria	Alphaproteobacteria	Rhizobiales	Caulobacteraceae	Brevundimonas	diminuta	PCI 818	ATCC	19146
bermu	Pelagibaca bermudensis	Proteobacteria	Alphaproteobacteria	Rhodobacterales	Rhodobacteraceae	Pelagibaca	bermudensis	HTCC2601	DSMZ	26914
bork	Alcanivorax borkumensis	Proteobacteria	Gammaproteobacteria	Oceanospirillales	Alcanivoracaceae	Alcanivorax	borkumensis	SK2	DSMZ	11573
BS11	Alteromonas macleodii	Proteobacteria	Gammaproteobacteria	Alteromonadales	Alteromonadaceae	Alteromonas	macleodii	BS11	D Sher	NA
CIP	Pseudoalteromonas haloplanktis	Proteobacteria	Gammaproteobacteria	Alteromonadales	Pseudoalteromonadaceae	Pseudoalteromonas	haloplanktis	CIP 108707	CIP	108707
citrea	Pseudoalteromonas citrea	Proteobacteria	Gammaproteobacteria	Alteromonadales	Pseudoalteromonadaceae	Pseudoalteromonas	citrea	none	J Christie-Oleza	NA
crono	Cronobacter universalis	Proteobacteria	Gammaproteobacteria	Enterobacteriales	Enterobacteriaceae	Cronobacter	universalis	NA	DSMZ	27963
cstat	Corynebacterium stationis	Actinobacteria	Actinobacteria	Actinomycetales	Corynebacteriaceae	Corynebacterium	stationis	622	DSMZ	20302
DE	Alteromonas mediterranea	Proteobacteria	Gammaproteobacteria	Alteromonadales	Alteromonadaceae	Alteromonas	mediterranea	DE	D Sher	NA
DE1	Alteromonas mediterranea	Proteobacteria	Gammaproteobacteria	Alteromonadales	Alteromonadaceae	Alteromonas	mediterranea	DE1	D Sher	NA
DFL-12	Dinoroseobacter shibae	Proteobacteria	Alphaproteobacteria	Rhodobacterales	Rhodobacteraceae	Dinoroseobacter	shibae	DFL 12	DSMZ	16493
dies	Alcanivorax dieselolei	Proteobacteria	Gammaproteobacteria	Oceanospirillales	Alcanivoracaceae	Alcanivorax	dieselolei	B-5	DSMZ	16502
DSS-3	Ruegeria pomeroyi	Proteobacteria	Alphaproteobacteria	Rhodobacterales	Rhodobacteraceae	Ruegeria	pomeroyi	DSS-3	MA Moran	NA
eryth	Rhodococcus erythropolis	Actinobacteria	Actinobacteria	Actinomycetales	Nocardiaceae	Rhodococcus	erythropolis	none	NITE	100887
exig	Exiguobacterium oxidotolerans	Firmicutes	Bacilli	Bacillales	Bacilli	Exiguobacterium	oxidotolerans	T-2-2	DSMZ	17272
Fagar	Formosa agariphila	Bacteroidetes	Flavobacteriia	Flavobacteriales	Flavobacteriaceae	Formosa	agariphila	KMM 3901	J Christie-Oleza	NA
fang	Fangia hongkongensis	Proteobacteria	Gammaproteobacteria	Thiotrichales	Francisellaceae	Fangia	hongkongensis	UST040201-002	DSMZ	21703
fors	Gramella forsetii	Bacteroidetes	Flavobacteriia	Flavobacteriales	Flavobacteriaceae	Gramella	forsetii	KT0803	J Christie-Oleza	NA
HOT1A3	Alteromonas macleodii	Proteobacteria	Gammaproteobacteria	Alteromonadales	Alteromonadaceae	Alteromonas	macleodii	HOT1A3	D Sher	NA
HOT5_B10	HOT5_B10	Proteobacteria	Alphaproteobacteria	Rhodobacterales	Rhodobacteraceae	Rhodobacter	TBD	HOT5_B10	D Sher	NA
HOT5_B8	HOT5_B8	Proteobacteria	Alphaproteobacteria	Rhodobacterales	Rhodobacteraceae	Rhodobacter	TBD	HOT5_B8	D Sher	NA
HOT5_C3	HOT5_C3	Proteobacteria	Alphaproteobacteria	Rhodobacterales	Rhodobacteraceae	Rhodobacter	TBD	HOT5_C3	D Sher	NA
HOT5_E6	HOT5_E6	Proteobacteria	Alphaproteobacteria	Rhodobacterales	Rhodobacteraceae	Rhodobacter	TBD	HOT5_E6	D Sher	NA
HOT5_F3	HOT5_F3	Proteobacteria	Alphaproteobacteria	Rhodobacterales	Rhodobacteraceae	Rhodobacter	TBD	HOT5_F3	D Sher	NA
HP15	Marinobacter adhaerens	Proteobacteria	Gammaproteobacteria	Alteromonadales	Alteromonadaceae	Marinobacter	adhaerens	HP15	D Sher	NA
kordia	Kordia algicida	Bacteroidetes	Flavobacteriia	Flavobacteriales	Flavobacteriaceae	Kordia	algicida	OT-1	NITE	100336
koree	Ponticaulis koreensis	Proteobacteria	Alphaproteobacteria	Caulobacterales	Hyphomonadaceae	Ponticaulis	koreensis	GSW-23	DSMZ	19734
Ksed	Kytococcus sedentarius	Actinobacteria	Actinobacteria	Actinomycetales	Dermacoccaceae	Kytococcus	sedentarius	541	DSMZ	20547
kuro	Halobacillus kuroshimensis	Firmicutes	Bacilli	Bacillales	Bacillaceae	Halobacillus	kuroshimensis	JS-Hb7	DSMZ	18393
luca8	Luca8	Proteobacteria	Alphaproteobacteria	Rhodobacterales	Rhodobacteraceae	Rhodobacter	TBD	SMR8	HP Grossart	NA
MMB1	Marinomonas mediterranea	Proteobacteria	Gammaproteobacteria	Oceanospirillales	Oceanospirillaceae	Marinomonas	mediterranea	MMB-1	ATCC	700492
MRE600	Escherichia coli	Proteobacteria	Gammaproteobacteria	Enterobacteriales	Enterobacteriaceae	Escherichia	coli	MRE600	ATCC	29417
nitzsch	Sulfitobacter pseudonitzschiae	Proteobacteria	Alphaproteobacteria	Rhodobacterales	Rhodobacteraceae	Sulfitobacter	pseudonitzschiae	SMR1	HP Grossart	NA
Och114	Roseobacter denitrificans	Proteobacteria	Alphaproteobacteria	Rhodobacterales	Rhodobacteraceae	Roseobacter	denitrificans	OCh 114	D Sher	NA
owen	Owenweeksia hongkongensis	Bacteroidetes	Flavobacteriia	Flavobacteriales	Cryomorphaceae	Owenweeksia	hongkongensis	UST20020801	DSMZ	17368
Pgall	Phaeobacter gallaeciensis	Proteobacteria	Alphaproteobacteria	Rhodobacterales	Rhodobacteraceae	Phaeobacter	gallaeciensis	none	DSMZ	26640
Phalo	Pelagibacterium halotolerans	Proteobacteria	Alphaproteobacteria	Rhizobiales	Hyphomicrobiaceae	Pelagibacterium	halotolerans	B2	DSMZ	22347
Pinhib	Phaeobacter inhibens	Proteobacteria	Alphaproteobacteria	Rhodobacterales	Rhodobacteraceae	Phaeobacter	inhibens	none	Roberto Kolter	17395
Rbalt	Rhodopirellula baltica	Planctomycetes	Planctomycea	Planctomycetales	Planctomycetaceae	Rhodopirellula	baltica	IFAM 1310	DSMZ	10527
Relong	Roseibacterium elongatum	Proteobacteria	Alphaproteobacteria	Rhodobacterales	Rhodobacteraceae	Roseibacterium	elongatum	OCh 323	DSMZ	19469
roseo	Roseovarius mucosus	Proteobacteria	Alphaproteobacteria	Rhodobacterales	Rhodobacteraceae	Roseovarius	mucosus	SMR3	HP Grossart	NA
Rsphaer	Rhodobacter sphaeroides	Proteobacteria	Alphaproteobacteria	Rhodobacterales	Rhodobacteraceae	Rhodobacter	sphaeroides	ATH 2.4.1	ATCC	BAA-808
salex	Haliea salexigens	Proteobacteria	Gammaproteobacteria	Alteromonadales	Halieaceae	Haliea	salexigens	3x/A02/235	DSMZ	19537
salin	Salinispora tropica	Actinobacteria	Actinobacteria	Actinomycetales	Micromonosporaceae	Salinispora	tropica	CNB440	D Sher	NA
sedthio	Sedimenticola thiotaurini	Proteobacteria	Gammaproteobacteria	Oceanospirillales	Gammaproteobacteria	Sedimenticola	thiotaurini	SIP-G1	DSMZ	28581
serr	Serratia sp.	Proteobacteria	Gammaproteobacteria	Enterobacteriales	Yersiniaceae	Serratia	sp.	SC 11,482	ATCC	39006
Sflavi	Sphingorhabdus flavimaris	Proteobacteria	Alphaproteobacteria	Sphingomonadales	Sphingomonadaceae	Sphingorhabdus	flavimaris	SMR4y	HP Grossart	NA
Shewden	Shewanella denitrificans	Proteobacteria	Gammaproteobacteria	Alteromonadales	Shewanellaceae	Shewanella	denitrificans	OS217	ATCC	BAA-1090
simid	Simiduia agarivorans	Proteobacteria	Gammaproteobacteria	Cellvibrionaceae	Cellvibrionaceae	Simiduia	agarivorans	SA1	DSMZ	21679
T2	Aeromicrobium marinum	Actinobacteria	Actinobacteria	Actinomycetales	Nocardioidaceae	Aeromicrobium	marinum	T2	J Christie-Oleza	NA
T6c	Pseudoalteromonas atlantica	Proteobacteria	Gammaproteobacteria	Alteromonadales	Alteromonadaceae	Pseudoalteromonas	atlantica	T6c	ATCC	BAA-1087
vcamp	Vibrio campbelli	Proteobacteria	Gammaproteobacteria	Vibrionales	Vibrionaceae	Vibrio	campbelli	BB120	ATCC	BAA-1116
vnat	Vibrio natriegens	Proteobacteria	Gammaproteobacteria	Vibrionales	Vibrionaceae	Vibrio	natriegens	111	ATCC	14048
vorax	Pseudobacteriovorax antillogorgiicola	Proteobacteria	Oligoflexia	Bdellovibrionales	Pseudobacteriovoracaceae	Pseudobacteriovorax	antillogorgiicola	RKEM611	DSMZ	103413
woodyi	Shewanella woodyi	Proteobacteria	Gammaproteobacteria	Alteromonadales	Shewanellaceae	Shewanella	woodyi	MS32	ATCC	51908
