## Supplemental Table S2 for "Metabolic phenotyping of marine heterotrophs on refactored media reveals diverse metabolic adaptations and lifestyle strategies"

### Sheet: Sheet1
Carbon Category	Medium	Component	Amount	Units
Amino acids	HMBaa	Alanine	0.25	g/L
Amino acids	HMBaa	Arginine	0.25	g/L
Amino acids	HMBaa	Asparagine	0.25	g/L
Amino acids	HMBaa	Aspartic Acid	0.25	g/L
Amino acids	HMBaa	Glutamine	0.25	g/L
Amino acids	HMBaa	Glutamic Acid	0.25	g/L
Amino acids	HMBaa	Glycine	0.25	g/L
Amino acids	HMBaa	Histidine	0.25	g/L
Amino acids	HMBaa	Isoleucine	0.25	g/L
Amino acids	HMBaa	Leucine	0.25	g/L
Amino acids	HMBaa	Lysine	0.25	g/L
Amino acids	HMBaa	Methionine	0.25	g/L
Amino acids	HMBaa	Phenylalanine	0.25	g/L
Amino acids	HMBaa	Proline	0.25	g/L
Amino acids	HMBaa	Serine	0.25	g/L
Amino acids	HMBaa	Threonine	0.25	g/L
Amino acids	HMBaa	Tryptophan	0.25	g/L
Amino acids	HMBaa	Valine	0.25	g/L
Amino acids	HMBaa	Cysteine	0.25	g/L
Amino acids	HMBaa	Tyrosine	0.25	g/L
Amino acids	HMBaa	NaCl	19.45	g/L
Amino acids	HMBaa	MgSO4*7H2O	3.24	g/L
Amino acids	HMBaa	MgCl2	5.9	g/L
Amino acids	HMBaa	KCl	0.55	g/L
Amino acids	HMBaa	CaCl2	1.8	g/L
Amino acids	HMBaa	Boric acid	0.022	g/L
Amino acids	HMBaa	FeCl3*6H2O	0.11	g/L
Amino acids	HMBaa	Na2PO4	0.008	g/L
Amino acids	HMBaa	NH4Cl	0.0011	g/L
Amino acids	HMBaa	KNO3	0.00202	g/L
Amino acids	HMBaa	NaHCO3	0.16	g/L
Amino acids	HMBaa	Thiamin-HCl	0.0004	g/L
Amino acids	HMBaa	Biotin	2e-06	g/L
Amino acids	HMBaa	B12 (cyanocobalamin)	2e-06	g/L
Amino acids	HMBaa	Folic acid	4e-06	g/L
Amino acids	HMBaa	PABA	2e-05	g/L
Amino acids	HMBaa	Nicotinic acid (niacin)	0.0002	g/L
Amino acids	HMBaa	Inositol	0.002	g/L
Amino acids	HMBaa	Ca Pantothenate	0.0004	g/L
Amino acids	HMBaa	Pyridoxine-HCl	0.0002	g/L
Amino acids	HMBaa	ZnSO4*7H2O	0.008	g/L
Amino acids	HMBaa	CoCl2*6H2O	0.005	g/L
Amino acids	HMBaa	MnCl2*4H2O	0.09	g/L
Amino acids	HMBaa	Na2MoO4*2H2O	0.003	g/L
Amino acids	HMBaa	Na2SeO3	0.01	g/L
Amino acids	HMBaa	NiCl2*6H2O	0.01	g/L
Acidic sugars	HMBacdsug	galact. acid	1.667	g/L
Acidic sugars	HMBacdsug	glucor. acid	1.667	g/L
Acidic sugars	HMBacdsug	glucon. acid	1.667	g/L
Acidic sugars	HMBacdsug	NaCl	19.45	g/L
Acidic sugars	HMBacdsug	MgSO4*7H2O	3.24	g/L
Acidic sugars	HMBacdsug	MgCl2	5.9	g/L
Acidic sugars	HMBacdsug	KCl	0.55	g/L
Acidic sugars	HMBacdsug	CaCl2	1.8	g/L
Acidic sugars	HMBacdsug	Boric acid	0.022	g/L
Acidic sugars	HMBacdsug	FeCl3*6H2O	0.11	g/L
Acidic sugars	HMBacdsug	Na2PO4	0.008	g/L
Acidic sugars	HMBacdsug	NH4Cl	0.0011	g/L
Acidic sugars	HMBacdsug	KNO3	0.00202	g/L
Acidic sugars	HMBacdsug	NaHCO3	0.16	g/L
Acidic sugars	HMBacdsug	Thiamin-HCl	0.0004	g/L
Acidic sugars	HMBacdsug	Biotin	2e-06	g/L
Acidic sugars	HMBacdsug	B12 (cyanocobalamin)	2e-06	g/L
Acidic sugars	HMBacdsug	Folic acid	4e-06	g/L
Acidic sugars	HMBacdsug	PABA	2e-05	g/L
Acidic sugars	HMBacdsug	Nicotinic acid (niacin)	0.0002	g/L
Acidic sugars	HMBacdsug	Inositol	0.002	g/L
Acidic sugars	HMBacdsug	Ca Pantothenate	0.0004	g/L
Acidic sugars	HMBacdsug	Pyridoxine-HCl	0.0002	g/L
Acidic sugars	HMBacdsug	ZnSO4*7H2O	0.008	g/L
Acidic sugars	HMBacdsug	CoCl2*6H2O	0.005	g/L
Acidic sugars	HMBacdsug	MnCl2*4H2O	0.09	g/L
Acidic sugars	HMBacdsug	Na2MoO4*2H2O	0.003	g/L
Acidic sugars	HMBacdsug	Na2SeO3	0.01	g/L
Acidic sugars	HMBacdsug	NiCl2*6H2O	0.01	g/L
Amino sugars	HMBamisug	galactosamine	1.667	g/L
Amino sugars	HMBamisug	glucosamine	1.667	g/L
Amino sugars	HMBamisug	GlcNAc	1.667	g/L
Amino sugars	HMBamisug	NaCl	19.45	g/L
Amino sugars	HMBamisug	MgSO4*7H2O	3.24	g/L
Amino sugars	HMBamisug	MgCl2	5.9	g/L
Amino sugars	HMBamisug	KCl	0.55	g/L
Amino sugars	HMBamisug	CaCl2	1.8	g/L
Amino sugars	HMBamisug	Boric acid	0.022	g/L
Amino sugars	HMBamisug	FeCl3*6H2O	0.11	g/L
Amino sugars	HMBamisug	Na2PO4	0.008	g/L
Amino sugars	HMBamisug	NH4Cl	0.0011	g/L
Amino sugars	HMBamisug	KNO3	0.00202	g/L
Amino sugars	HMBamisug	NaHCO3	0.16	g/L
Amino sugars	HMBamisug	Thiamin-HCl	0.0004	g/L
Amino sugars	HMBamisug	Biotin	2e-06	g/L
Amino sugars	HMBamisug	B12 (cyanocobalamin)	2e-06	g/L
Amino sugars	HMBamisug	Folic acid	4e-06	g/L
Amino sugars	HMBamisug	PABA	2e-05	g/L
Amino sugars	HMBamisug	Nicotinic acid (niacin)	0.0002	g/L
Amino sugars	HMBamisug	Inositol	0.002	g/L
Amino sugars	HMBamisug	Ca Pantothenate	0.0004	g/L
Amino sugars	HMBamisug	Pyridoxine-HCl	0.0002	g/L
Amino sugars	HMBamisug	ZnSO4*7H2O	0.008	g/L
Amino sugars	HMBamisug	CoCl2*6H2O	0.005	g/L
Amino sugars	HMBamisug	MnCl2*4H2O	0.09	g/L
Amino sugars	HMBamisug	Na2MoO4*2H2O	0.003	g/L
Amino sugars	HMBamisug	Na2SeO3	0.01	g/L
Amino sugars	HMBamisug	NiCl2*6H2O	0.01	g/L
Complete	HMBcmpt	gelatin	0.3125	g/L
Complete	HMBcmpt	casamino	0.3125	g/L
Complete	HMBcmpt	maltose	0.156	g/L
Complete	HMBcmpt	lactose	0.156	g/L
Complete	HMBcmpt	trehlose	0.156	g/L
Complete	HMBcmpt	sucrose	0.156	g/L
Complete	HMBcmpt	glucose	0.0893	g/L
Complete	HMBcmpt	mannose	0.0893	g/L
Complete	HMBcmpt	fucose	0.0893	g/L
Complete	HMBcmpt	arabinose	0.0893	g/L
Complete	HMBcmpt	xylose	0.0893	uM
Complete	HMBcmpt	galactose	0.0893	uM
Complete	HMBcmpt	lyxose	0.0893	uM
Complete	HMBcmpt	galactosamine	0.208	uM
Complete	HMBcmpt	glucosamine	0.208	uM
Complete	HMBcmpt	GlcNAc	0.208	uM
Complete	HMBcmpt	lactate	0.0893	g/L
Complete	HMBcmpt	pyruvate	0.0893	g/L
Complete	HMBcmpt	acetate	0.0893	g/L
Complete	HMBcmpt	citrate	0.0893	g/L
Complete	HMBcmpt	glycolic acid	0.0893	g/L
Complete	HMBcmpt	succinate	0.0893	g/L
Complete	HMBcmpt	fumarate	0.0893	g/L
Complete	HMBcmpt	galact. acid	0.208	g/L
Complete	HMBcmpt	glucor. acid	0.208	g/L
Complete	HMBcmpt	glucon. acid	0.208	g/L
Complete	HMBcmpt	Alanine	0.0314	g/L
Complete	HMBcmpt	Arginine	0.0314	g/L
Complete	HMBcmpt	Asparagine	0.0314	g/L
Complete	HMBcmpt	Aspartic Acid	0.0314	g/L
Complete	HMBcmpt	Glutamine	0.0314	g/L
Complete	HMBcmpt	Glutamic Acid	0.0314	g/L
Complete	HMBcmpt	Glycine	0.0314	g/L
Complete	HMBcmpt	Histidine	0.0314	g/L
Complete	HMBcmpt	Isoleucine	0.0314	g/L
Complete	HMBcmpt	Leucine	0.0314	g/L
Complete	HMBcmpt	Lysine	0.0314	uM
Complete	HMBcmpt	Methionine	0.0314	uM
Complete	HMBcmpt	Phenylalanine	0.0314	uM
Complete	HMBcmpt	Proline	0.0314	uM
Complete	HMBcmpt	Serine	0.0314	uM
Complete	HMBcmpt	Threonine	0.0314	uM
Complete	HMBcmpt	Tryptophan	0.0314	g/L
Complete	HMBcmpt	Valine	0.0314	g/L
Complete	HMBcmpt	Cysteine	0.03	g/L
Complete	HMBcmpt	Tyrosine	0.03	g/L
Complete	HMBcmpt	LIPS	0.625	g/L
Complete	HMBcmpt	NaCl	19.45	g/L
Complete	HMBcmpt	MgSO4*7H2O	3.24	g/L
Complete	HMBcmpt	MgCl2	5.9	g/L
Complete	HMBcmpt	KCl	0.55	g/L
Complete	HMBcmpt	CaCl2	1.8	g/L
Complete	HMBcmpt	Boric acid	0.022	g/L
Complete	HMBcmpt	FeCl3*6H2O	0.11	g/L
Complete	HMBcmpt	Na2PO4	0.008	g/L
Complete	HMBcmpt	NH4Cl	0.0011	g/L
Complete	HMBcmpt	KNO3	0.00202	g/L
Complete	HMBcmpt	NaHCO3	0.16	g/L
Complete	HMBcmpt	Thiamin-HCl	0.0004	g/L
Complete	HMBcmpt	Biotin	2e-06	g/L
Complete	HMBcmpt	B12 (cyanocobalamin)	2e-06	g/L
Complete	HMBcmpt	Folic acid	4e-06	g/L
Complete	HMBcmpt	PABA	2e-05	uM
Complete	HMBcmpt	Nicotinic acid (niacin)	0.0002	uM
Complete	HMBcmpt	Inositol	0.002	uM
Complete	HMBcmpt	Ca Pantothenate	0.0004	uM
Complete	HMBcmpt	Pyridoxine-HCl	0.0002	uM
Complete	HMBcmpt	ZnSO4*7H2O	0.008	uM
Complete	HMBcmpt	CoCl2*6H2O	0.005	g/L
Complete	HMBcmpt	MnCl2*4H2O	0.09	g/L
Complete	HMBcmpt	Na2MoO4*2H2O	0.003	g/L
Complete	HMBcmpt	Na2SeO3	0.01	g/L
Complete	HMBcmpt	NiCl2*6H2O	0.01	g/L
Lipids	HMBlips	LIPS	2.2	g/L
Lipids	HMBlips	NaCl	19.45	g/L
Lipids	HMBlips	MgSO4*7H2O	3.24	g/L
Lipids	HMBlips	MgCl2	5.9	g/L
Lipids	HMBlips	KCl	0.55	g/L
Lipids	HMBlips	CaCl2	1.8	g/L
Lipids	HMBlips	Boric acid	0.022	g/L
Lipids	HMBlips	FeCl3*6H2O	0.11	g/L
Lipids	HMBlips	Na2PO4	0.008	g/L
Lipids	HMBlips	NH4Cl	0.0011	g/L
Lipids	HMBlips	KNO3	0.00202	g/L
Lipids	HMBlips	NaHCO3	0.16	g/L
Lipids	HMBlips	Thiamin-HCl	0.0004	g/L
Lipids	HMBlips	Biotin	2e-06	g/L
Lipids	HMBlips	B12 (cyanocobalamin)	2e-06	g/L
Lipids	HMBlips	Folic acid	4e-06	uM
Lipids	HMBlips	PABA	2e-05	uM
Lipids	HMBlips	Nicotinic acid (niacin)	0.0002	uM
Lipids	HMBlips	Inositol	0.002	uM
Lipids	HMBlips	Ca Pantothenate	0.0004	uM
Lipids	HMBlips	Pyridoxine-HCl	0.0002	uM
Lipids	HMBlips	ZnSO4*7H2O	0.008	g/L
Lipids	HMBlips	CoCl2*6H2O	0.005	g/L
Lipids	HMBlips	MnCl2*4H2O	0.09	g/L
Lipids	HMBlips	Na2MoO4*2H2O	0.003	g/L
Lipids	HMBlips	Na2SeO3	0.01	g/L
Lipids	HMBlips	NiCl2*6H2O	0.01	g/L
Neutral sugars	HMBntrl	glucose	0.714	g/L
Neutral sugars	HMBntrl	mannose	0.714	g/L
Neutral sugars	HMBntrl	fucose	0.714	g/L
Neutral sugars	HMBntrl	arabinose	0.714	g/L
Neutral sugars	HMBntrl	xylose	0.714	g/L
Neutral sugars	HMBntrl	galactose	0.714	g/L
Neutral sugars	HMBntrl	lyxose	0.714	g/L
Neutral sugars	HMBntrl	NaCl	19.45	g/L
Neutral sugars	HMBntrl	MgSO4*7H2O	3.24	g/L
Neutral sugars	HMBntrl	MgCl2	5.9	g/L
Neutral sugars	HMBntrl	KCl	0.55	g/L
Neutral sugars	HMBntrl	CaCl2	1.8	g/L
Neutral sugars	HMBntrl	Boric acid	0.022	g/L
Neutral sugars	HMBntrl	FeCl3*6H2O	0.11	g/L
Neutral sugars	HMBntrl	Na2PO4	0.008	uM
Neutral sugars	HMBntrl	NH4Cl	0.0011	uM
Neutral sugars	HMBntrl	KNO3	0.00202	uM
Neutral sugars	HMBntrl	NaHCO3	0.16	uM
Neutral sugars	HMBntrl	Thiamin-HCl	0.0004	uM
Neutral sugars	HMBntrl	Biotin	2e-06	uM
Neutral sugars	HMBntrl	B12 (cyanocobalamin)	2e-06	g/L
Neutral sugars	HMBntrl	Folic acid	4e-06	g/L
Neutral sugars	HMBntrl	PABA	2e-05	g/L
Neutral sugars	HMBntrl	Nicotinic acid (niacin)	0.0002	g/L
Neutral sugars	HMBntrl	Inositol	0.002	g/L
Neutral sugars	HMBntrl	Ca Pantothenate	0.0004	g/L
Neutral sugars	HMBntrl	Pyridoxine-HCl	0.0002	g/L
Neutral sugars	HMBntrl	ZnSO4*7H2O	0.008	g/L
Neutral sugars	HMBntrl	CoCl2*6H2O	0.005	g/L
Neutral sugars	HMBntrl	MnCl2*4H2O	0.09	g/L
Neutral sugars	HMBntrl	Na2MoO4*2H2O	0.003	g/L
Neutral sugars	HMBntrl	Na2SeO3	0.01	g/L
Neutral sugars	HMBntrl	NiCl2*6H2O	0.01	g/L
Disaccharides	HMBoligo	maltose	1.25	g/L
Disaccharides	HMBoligo	lactose	1.25	g/L
Disaccharides	HMBoligo	trehlose	1.25	g/L
Disaccharides	HMBoligo	sucrose	1.25	g/L
Disaccharides	HMBoligo	NaCl	19.45	g/L
Disaccharides	HMBoligo	MgSO4*7H2O	3.24	g/L
Disaccharides	HMBoligo	MgCl2	5.9	g/L
Disaccharides	HMBoligo	KCl	0.55	uM
Disaccharides	HMBoligo	CaCl2	1.8	uM
Disaccharides	HMBoligo	Boric acid	0.022	uM
Disaccharides	HMBoligo	FeCl3*6H2O	0.11	uM
Disaccharides	HMBoligo	Na2PO4	0.008	uM
Disaccharides	HMBoligo	NH4Cl	0.0011	uM
Disaccharides	HMBoligo	KNO3	0.00202	g/L
Disaccharides	HMBoligo	NaHCO3	0.16	g/L
Disaccharides	HMBoligo	Thiamin-HCl	0.0004	g/L
Disaccharides	HMBoligo	Biotin	2e-06	g/L
Disaccharides	HMBoligo	B12 (cyanocobalamin)	2e-06	g/L
Disaccharides	HMBoligo	Folic acid	4e-06	g/L
Disaccharides	HMBoligo	PABA	2e-05	g/L
Disaccharides	HMBoligo	Nicotinic acid (niacin)	0.0002	g/L
Disaccharides	HMBoligo	Inositol	0.002	g/L
Disaccharides	HMBoligo	Ca Pantothenate	0.0004	g/L
Disaccharides	HMBoligo	Pyridoxine-HCl	0.0002	g/L
Disaccharides	HMBoligo	ZnSO4*7H2O	0.008	g/L
Disaccharides	HMBoligo	CoCl2*6H2O	0.005	g/L
Disaccharides	HMBoligo	MnCl2*4H2O	0.09	g/L
Disaccharides	HMBoligo	Na2MoO4*2H2O	0.003	g/L
Disaccharides	HMBoligo	Na2SeO3	0.01	g/L
Disaccharides	HMBoligo	NiCl2*6H2O	0.01	g/L
Organic acids	HMBorg	lactate	0.714	g/L
Organic acids	HMBorg	pyruvate	0.714	g/L
Organic acids	HMBorg	acetate	0.714	g/L
Organic acids	HMBorg	citrate	0.714	uM
Organic acids	HMBorg	glycolic acid	0.714	uM
Organic acids	HMBorg	succinate	0.714	uM
Organic acids	HMBorg	fumarate	0.714	uM
Organic acids	HMBorg	NaCl	19.45	uM
Organic acids	HMBorg	MgSO4*7H2O	3.24	uM
Organic acids	HMBorg	MgCl2	5.9	g/L
Organic acids	HMBorg	KCl	0.55	g/L
Organic acids	HMBorg	CaCl2	1.8	g/L
Organic acids	HMBorg	Boric acid	0.022	g/L
Organic acids	HMBorg	FeCl3*6H2O	0.11	g/L
Organic acids	HMBorg	Na2PO4	0.008	g/L
Organic acids	HMBorg	NH4Cl	0.0011	g/L
Organic acids	HMBorg	KNO3	0.00202	g/L
Organic acids	HMBorg	NaHCO3	0.16	g/L
Organic acids	HMBorg	Thiamin-HCl	0.0004	g/L
Organic acids	HMBorg	Biotin	2e-06	g/L
Organic acids	HMBorg	B12 (cyanocobalamin)	2e-06	g/L
Organic acids	HMBorg	Folic acid	4e-06	g/L
Organic acids	HMBorg	PABA	2e-05	g/L
Organic acids	HMBorg	Nicotinic acid (niacin)	0.0002	g/L
Organic acids	HMBorg	Inositol	0.002	g/L
Organic acids	HMBorg	Ca Pantothenate	0.0004	g/L
Organic acids	HMBorg	Pyridoxine-HCl	0.0002	g/L
Organic acids	HMBorg	ZnSO4*7H2O	0.008	g/L
Organic acids	HMBorg	CoCl2*6H2O	0.005	g/L
Organic acids	HMBorg	MnCl2*4H2O	0.09	uM
Organic acids	HMBorg	Na2MoO4*2H2O	0.003	uM
Organic acids	HMBorg	Na2SeO3	0.01	uM
Organic acids	HMBorg	NiCl2*6H2O	0.01	uM
Peptides	HMBpep	gelatin	2	uM
Peptides	HMBpep	casamino	3	uM
Peptides	HMBpep	NaCl	19.45	g/L
Peptides	HMBpep	MgSO4*7H2O	3.24	g/L
Peptides	HMBpep	MgCl2	5.9	g/L
Peptides	HMBpep	KCl	0.55	g/L
Peptides	HMBpep	CaCl2	1.8	g/L
Peptides	HMBpep	Boric acid	0.022	g/L
Peptides	HMBpep	FeCl3*6H2O	0.11	g/L
Peptides	HMBpep	Na2PO4	0.008	g/L
Peptides	HMBpep	NH4Cl	0.0011	g/L
Peptides	HMBpep	KNO3	0.00202	g/L
Peptides	HMBpep	NaHCO3	0.16	g/L
Peptides	HMBpep	Thiamin-HCl	0.0004	g/L
Peptides	HMBpep	Biotin	2e-06	g/L
Peptides	HMBpep	B12 (cyanocobalamin)	2e-06	g/L
Peptides	HMBpep	Folic acid	4e-06	g/L
Peptides	HMBpep	PABA	2e-05	g/L
Peptides	HMBpep	Nicotinic acid (niacin)	0.0002	g/L
Peptides	HMBpep	Inositol	0.002	g/L
Peptides	HMBpep	Ca Pantothenate	0.0004	g/L
Peptides	HMBpep	Pyridoxine-HCl	0.0002	g/L
Peptides	HMBpep	ZnSO4*7H2O	0.008	uM
Peptides	HMBpep	CoCl2*6H2O	0.005	uM
Peptides	HMBpep	MnCl2*4H2O	0.09	uM
Peptides	HMBpep	Na2MoO4*2H2O	0.003	uM
Peptides	HMBpep	Na2SeO3	0.01	uM
Peptides	HMBpep	NiCl2*6H2O	0.01	uM
