## Supplemental Table S3 for "Metabolic phenotyping of marine heterotrophs on refactored media reveals diverse metabolic adaptations and lifestyle strategies"

### Sheet: Sheet1
cluster	Alphaproteobacteria	Gammaproteobacteria	Oligoflexia	Actinobacteria	Flavobacteriia	Planctomycea	Bacilli
1	2.93878	9.375	3.55645	1.55172	1.89474	0.290323	0.590164
2	2.93878	3.375	0.290323	4.48448	14.3289	3.55645	0.590164
3	4.58182	0.190909	0.147801	0.261183	0.0941986	0.147801	14.2008
4	5.25	9.08488	0.169355	0.144828	1.10526	0.169355	0.344262
5	3.33686	0.556144	0.0688901	0.368206	0.449599	0.0688901	0.140039
6	8.54237	3.20339	0.0688901	0.368206	0.449599	0.0688901	0.140039
7	23.7736	8.91509	0.191722	1.02472	1.25124	0.191722	0.389731
