## Supplemental Table S4 for "Metabolic phenotyping of marine heterotrophs on refactored media reveals diverse metabolic adaptations and lifestyle strategies"

### Sheet: Sheet1
Dunn's test for multiple pairwise comparisons. Sig based on alpha = .05. p.adjusted are BH corrected.
cluster	medium 1	medium 2	Z	P.unadj	p.adjusted	sig
1	difcoMB	HMB--	5.37388	7.71e-08	7.42e-06	yes
1	difcoMB	HMBaa	1.61714	0.105848	0.227662	no
1	HMB--	HMBaa	-3.75674	0.000172	0.001353	yes
1	difcoMB	HMBacdsug	5.05667	4.27e-07	1.67e-05	yes
1	HMB--	HMBacdsug	-0.31721	0.751086	0.842716	no
1	HMBaa	HMBacdsug	3.43953	0.000583	0.003739	yes
1	difcoMB	HMBamisug	5.4112	6.26e-08	7.42e-06	yes
1	HMB--	HMBamisug	0.037319	0.970231	0.998107	no
1	HMBaa	HMBamisug	3.79406	0.000148	0.001214	yes
1	HMBacdsug	HMBamisug	0.354527	0.722944	0.829794	no
1	difcoMB	HMBcmpt	2.3293	0.019843	0.059484	no
1	HMB--	HMBcmpt	-3.04458	0.00233	0.01094	yes
1	HMBaa	HMBcmpt	0.712164	0.476363	0.640697	no
1	HMBacdsug	HMBcmpt	-2.72737	0.006384	0.024336	yes
1	HMBamisug	HMBcmpt	-3.0819	0.002057	0.010024	yes
1	difcoMB	HMBlips	2.41327	0.01581	0.049892	yes
1	HMB--	HMBlips	-2.96061	0.00307	0.013554	yes
1	HMBaa	HMBlips	0.796131	0.425956	0.611983	no
1	HMBacdsug	HMBlips	-2.6434	0.008208	0.029533	yes
1	HMBamisug	HMBlips	-2.99793	0.002718	0.012458	yes
1	HMBcmpt	HMBlips	0.083967	0.933083	0.976187	no
1	difcoMB	HMBntrl	5.08777	3.62e-07	1.67e-05	yes
1	HMB--	HMBntrl	-0.28611	0.774794	0.859642	no
1	HMBaa	HMBntrl	3.47063	0.000519	0.003388	yes
1	HMBacdsug	HMBntrl	0.031099	0.975191	0.998533	no
1	HMBamisug	HMBntrl	-0.32343	0.746371	0.840213	no
1	HMBcmpt	HMBntrl	2.75847	0.005807	0.022584	yes
1	HMBlips	HMBntrl	2.6745	0.007484	0.027442	yes
1	difcoMB	HMBoligo	4.217	2.48e-05	0.000353	yes
1	HMB--	HMBoligo	-1.15688	0.247323	0.436785	no
1	HMBaa	HMBoligo	2.59986	0.009326	0.032941	yes
1	HMBacdsug	HMBoligo	-0.83967	0.401094	0.591652	no
1	HMBamisug	HMBoligo	-1.1942	0.232401	0.424481	no
1	HMBcmpt	HMBoligo	1.8877	0.059066	0.144168	no
1	HMBlips	HMBoligo	1.80373	0.071273	0.167318	no
1	HMBntrl	HMBoligo	-0.87077	0.383881	0.572846	no
1	difcoMB	HMBorg	4.22322	2.41e-05	0.000353	yes
1	HMB--	HMBorg	-1.15066	0.249873	0.439275	no
1	HMBaa	HMBorg	2.60608	0.009158	0.032648	yes
1	HMBacdsug	HMBorg	-0.83345	0.404591	0.594533	no
1	HMBamisug	HMBorg	-1.18798	0.234843	0.424481	no
1	HMBcmpt	HMBorg	1.89392	0.058236	0.143723	no
1	HMBlips	HMBorg	1.80995	0.070303	0.166053	no
1	HMBntrl	HMBorg	-0.86455	0.387287	0.575697	no
1	HMBoligo	HMBorg	0.00622	0.995037	1	no
1	difcoMB	HMBpep	1.01071	0.312154	0.502842	no
1	HMB--	HMBpep	-4.36317	1.28e-05	0.000224	yes
1	HMBaa	HMBpep	-0.60643	0.544231	0.69843	no
1	HMBacdsug	HMBpep	-4.04596	5.21e-05	0.000608	yes
1	HMBamisug	HMBpep	-4.40049	1.08e-05	0.000198	yes
1	HMBcmpt	HMBpep	-1.31859	0.187306	0.369809	no
1	HMBlips	HMBpep	-1.40256	0.160749	0.325727	no
1	HMBntrl	HMBpep	-4.07706	4.56e-05	0.000566	yes
1	HMBoligo	HMBpep	-3.20629	0.001345	0.007091	yes
1	HMBorg	HMBpep	-3.21251	0.001316	0.007091	yes
2	difcoMB	HMB--	4.78087	1.75e-06	5.22e-05	yes
2	difcoMB	HMBaa	2.78391	0.005371	0.021317	yes
2	HMB--	HMBaa	-1.99697	0.045829	0.120028	no
2	difcoMB	HMBacdsug	4.67087	3e-06	6.79e-05	yes
2	HMB--	HMBacdsug	-0.11	0.912407	0.965046	no
2	HMBaa	HMBacdsug	1.88696	0.059165	0.144168	no
2	difcoMB	HMBamisug	4.76395	1.9e-06	5.22e-05	yes
2	HMB--	HMBamisug	-0.01692	0.986498	1	no
2	HMBaa	HMBamisug	1.98004	0.047699	0.124081	no
2	HMBacdsug	HMBamisug	0.093079	0.925841	0.97125	no
2	difcoMB	HMBcmpt	5.18704	2.14e-07	1.18e-05	yes
2	HMB--	HMBcmpt	0.406163	0.684623	0.806914	no
2	HMBaa	HMBcmpt	2.40313	0.016255	0.050471	no
2	HMBacdsug	HMBcmpt	0.516165	0.605739	0.742031	no
2	HMBamisug	HMBcmpt	0.423086	0.672232	0.801507	no
2	difcoMB	HMBlips	3.74854	0.000178	0.00137	yes
2	HMB--	HMBlips	-1.03233	0.301917	0.498876	no
2	HMBaa	HMBlips	0.964636	0.334727	0.5249	no
2	HMBacdsug	HMBlips	-0.92233	0.356358	0.548791	no
2	HMBamisug	HMBlips	-1.01541	0.309912	0.501328	no
2	HMBcmpt	HMBlips	-1.43849	0.150294	0.309429	no
2	difcoMB	HMBntrl	3.89239	9.93e-05	0.000898	yes
2	HMB--	HMBntrl	-0.88848	0.374282	0.56956	no
2	HMBaa	HMBntrl	1.10849	0.267652	0.464171	no
2	HMBacdsug	HMBntrl	-0.77848	0.436287	0.619817	no
2	HMBamisug	HMBntrl	-0.87156	0.38345	0.572846	no
2	HMBcmpt	HMBntrl	-1.29464	0.195443	0.378119	no
2	HMBlips	HMBntrl	0.143849	0.885619	0.952153	no
2	difcoMB	HMBoligo	5.18704	2.14e-07	1.18e-05	yes
2	HMB--	HMBoligo	0.406163	0.684623	0.806914	no
2	HMBaa	HMBoligo	2.40313	0.016255	0.050471	no
2	HMBacdsug	HMBoligo	0.516165	0.605739	0.742031	no
2	HMBamisug	HMBoligo	0.423086	0.672232	0.801507	no
2	HMBcmpt	HMBoligo	0	1	1	no
2	HMBlips	HMBoligo	1.43849	0.150294	0.309429	no
2	HMBntrl	HMBoligo	1.29464	0.195443	0.378119	no
2	difcoMB	HMBorg	4.71318	2.44e-06	6.03e-05	yes
2	HMB--	HMBorg	-0.06769	0.946029	0.98705	no
2	HMBaa	HMBorg	1.92927	0.053697	0.134243	no
2	HMBacdsug	HMBorg	0.042309	0.966253	0.998107	no
2	HMBamisug	HMBorg	-0.05077	0.959509	0.998107	no
2	HMBcmpt	HMBorg	-0.47386	0.635602	0.769518	no
2	HMBlips	HMBorg	0.964636	0.334727	0.5249	no
2	HMBntrl	HMBorg	0.820787	0.411768	0.598228	no
2	HMBoligo	HMBorg	-0.47386	0.635602	0.769518	no
2	difcoMB	HMBpep	4.01932	5.84e-05	0.000618	yes
2	HMB--	HMBpep	-0.76156	0.446326	0.624856	no
2	HMBaa	HMBpep	1.23541	0.216677	0.406931	no
2	HMBacdsug	HMBpep	-0.65155	0.51469	0.669444	no
2	HMBamisug	HMBpep	-0.74463	0.456494	0.632204	no
2	HMBcmpt	HMBpep	-1.16772	0.242921	0.432984	no
2	HMBlips	HMBpep	0.270775	0.786564	0.8677	no
2	HMBntrl	HMBpep	0.126926	0.898999	0.953484	no
2	HMBoligo	HMBpep	-1.16772	0.242921	0.432984	no
2	HMBorg	HMBpep	-0.69386	0.487769	0.646392	no
3	difcoMB	HMB--	5.50769	3.64e-08	7e-06	yes
3	difcoMB	HMBaa	1.77279	0.076264	0.173737	no
3	HMB--	HMBaa	-3.7349	0.000188	0.001418	yes
3	difcoMB	HMBacdsug	3.88335	0.000103	0.000901	yes
3	HMB--	HMBacdsug	-1.62434	0.104304	0.2256	no
3	HMBaa	HMBacdsug	2.11056	0.03481	0.095727	no
3	difcoMB	HMBamisug	4.28567	1.82e-05	0.000281	yes
3	HMB--	HMBamisug	-1.22202	0.2217	0.413856	no
3	HMBaa	HMBamisug	2.51288	0.011975	0.04009	yes
3	HMBacdsug	HMBamisug	0.40232	0.687449	0.806914	no
3	difcoMB	HMBcmpt	-0.16351	0.870117	0.940998	no
3	HMB--	HMBcmpt	-5.6712	1.42e-08	5.46e-06	yes
3	HMBaa	HMBcmpt	-1.9363	0.052831	0.132941	no
3	HMBacdsug	HMBcmpt	-4.04686	5.19e-05	0.000608	yes
3	HMBamisug	HMBcmpt	-4.44918	8.62e-06	0.000166	yes
3	difcoMB	HMBlips	5.05374	4.33e-07	1.67e-05	yes
3	HMB--	HMBlips	-0.45395	0.649862	0.781865	no
3	HMBaa	HMBlips	3.28095	0.001035	0.005858	yes
3	HMBacdsug	HMBlips	1.17038	0.241846	0.432984	no
3	HMBamisug	HMBlips	0.768065	0.442449	0.623486	no
3	HMBcmpt	HMBlips	5.21725	1.82e-07	1.18e-05	yes
3	difcoMB	HMBntrl	4.28782	1.8e-05	0.000281	yes
3	HMB--	HMBntrl	-1.21987	0.222515	0.413856	no
3	HMBaa	HMBntrl	2.51504	0.011902	0.04009	yes
3	HMBacdsug	HMBntrl	0.404471	0.685866	0.806914	no
3	HMBamisug	HMBntrl	0.002151	0.998283	1	no
3	HMBcmpt	HMBntrl	4.45133	8.53e-06	0.000166	yes
3	HMBlips	HMBntrl	-0.76591	0.443728	0.623486	no
3	difcoMB	HMBoligo	3.36916	0.000754	0.004608	yes
3	HMB--	HMBoligo	-2.13853	0.032473	0.089945	no
3	HMBaa	HMBoligo	1.59637	0.110406	0.236147	no
3	HMBacdsug	HMBoligo	-0.51419	0.607116	0.742031	no
3	HMBamisug	HMBoligo	-0.91651	0.359397	0.549079	no
3	HMBcmpt	HMBoligo	3.53267	0.000411	0.002828	yes
3	HMBlips	HMBoligo	-1.68458	0.09207	0.203527	no
3	HMBntrl	HMBoligo	-0.91867	0.35827	0.549079	no
3	difcoMB	HMBorg	3.91993	8.86e-05	0.000851	yes
3	HMB--	HMBorg	-1.58776	0.11234	0.238183	no
3	HMBaa	HMBorg	2.14714	0.031782	0.088668	no
3	HMBacdsug	HMBorg	0.036575	0.970824	0.998107	no
3	HMBamisug	HMBorg	-0.36575	0.714555	0.826137	no
3	HMBcmpt	HMBorg	4.08344	4.44e-05	0.000566	yes
3	HMBlips	HMBorg	-1.13381	0.256874	0.44953	no
3	HMBntrl	HMBorg	-0.3679	0.71295	0.826137	no
3	HMBoligo	HMBorg	0.550769	0.581792	0.735237	no
3	difcoMB	HMBpep	1.21557	0.224151	0.414391	no
3	HMB--	HMBpep	-4.29213	1.77e-05	0.000281	yes
3	HMBaa	HMBpep	-0.55722	0.577375	0.733628	no
3	HMBacdsug	HMBpep	-2.66779	0.007635	0.027732	yes
3	HMBamisug	HMBpep	-3.07011	0.00214	0.010171	yes
3	HMBcmpt	HMBpep	1.37907	0.167872	0.334874	no
3	HMBlips	HMBpep	-3.83817	0.000124	0.001037	yes
3	HMBntrl	HMBpep	-3.07226	0.002124	0.010171	yes
3	HMBoligo	HMBpep	-2.15359	0.031272	0.088663	no
3	HMBorg	HMBpep	-2.70436	0.006844	0.025677	yes
4	difcoMB	HMB--	2.15007	0.03155	0.088663	no
4	difcoMB	HMBaa	-0.35287	0.724184	0.829794	no
4	HMB--	HMBaa	-2.50294	0.012317	0.040879	yes
4	difcoMB	HMBacdsug	2.89684	0.003769	0.015774	yes
4	HMB--	HMBacdsug	0.746778	0.455197	0.632204	no
4	HMBaa	HMBacdsug	3.24972	0.001155	0.006446	yes
4	difcoMB	HMBamisug	1.05452	0.291647	0.484547	no
4	HMB--	HMBamisug	-1.09555	0.273277	0.469694	no
4	HMBaa	HMBamisug	1.40739	0.159312	0.324524	no
4	HMBacdsug	HMBamisug	-1.84233	0.065427	0.156457	no
4	difcoMB	HMBcmpt	-0.94373	0.345307	0.536062	no
4	HMB--	HMBcmpt	-3.0938	0.001976	0.009754	yes
4	HMBaa	HMBcmpt	-0.59086	0.554616	0.709392	no
4	HMBacdsug	HMBcmpt	-3.84057	0.000123	0.001037	yes
4	HMBamisug	HMBcmpt	-1.99825	0.04569	0.120028	no
4	difcoMB	HMBlips	0.960143	0.336983	0.525257	no
4	HMB--	HMBlips	-1.18992	0.234077	0.424481	no
4	HMBaa	HMBlips	1.31302	0.189177	0.371598	no
4	HMBacdsug	HMBlips	-1.9367	0.052782	0.132941	no
4	HMBamisug	HMBlips	-0.09437	0.924813	0.97125	no
4	HMBcmpt	HMBlips	1.90387	0.056927	0.141398	no
4	difcoMB	HMBntrl	3.20868	0.001333	0.007091	yes
4	HMB--	HMBntrl	1.05862	0.289773	0.484547	no
4	HMBaa	HMBntrl	3.56156	0.000369	0.002581	yes
4	HMBacdsug	HMBntrl	0.311841	0.755161	0.842716	no
4	HMBamisug	HMBntrl	2.15417	0.031227	0.088663	no
4	HMBcmpt	HMBntrl	4.15242	3.29e-05	0.000437	yes
4	HMBlips	HMBntrl	2.24854	0.024542	0.07158	no
4	difcoMB	HMBoligo	2.01876	0.043512	0.115532	no
4	HMB--	HMBoligo	-0.1313	0.895537	0.953484	no
4	HMBaa	HMBoligo	2.37164	0.01771	0.053686	no
4	HMBacdsug	HMBoligo	-0.87808	0.3799	0.572846	no
4	HMBamisug	HMBoligo	0.964246	0.334922	0.5249	no
4	HMBcmpt	HMBoligo	2.96249	0.003052	0.013554	yes
4	HMBlips	HMBoligo	1.05862	0.289773	0.484547	no
4	HMBntrl	HMBoligo	-1.18992	0.234077	0.424481	no
4	difcoMB	HMBorg	3.02404	0.002494	0.01157	yes
4	HMB--	HMBorg	0.873977	0.382131	0.572846	no
4	HMBaa	HMBorg	3.37691	0.000733	0.004552	yes
4	HMBacdsug	HMBorg	0.127198	0.898783	0.953484	no
4	HMBamisug	HMBorg	1.96952	0.048893	0.126334	no
4	HMBcmpt	HMBorg	3.96777	7.25e-05	0.000716	yes
4	HMBlips	HMBorg	2.0639	0.039027	0.105814	no
4	HMBntrl	HMBorg	-0.18464	0.853509	0.926809	no
4	HMBoligo	HMBorg	1.00528	0.314763	0.504932	no
4	difcoMB	HMBpep	-1.73975	0.081903	0.184403	no
4	HMB--	HMBpep	-3.88981	0.0001	0.000898	yes
4	HMBaa	HMBpep	-1.38687	0.16548	0.331822	no
4	HMBacdsug	HMBpep	-4.63659	3.54e-06	7.58e-05	yes
4	HMBamisug	HMBpep	-2.79426	0.005202	0.021081	yes
4	HMBcmpt	HMBpep	-0.79602	0.426023	0.611983	no
4	HMBlips	HMBpep	-2.69989	0.006936	0.025677	yes
4	HMBntrl	HMBpep	-4.94843	7.48e-07	2.62e-05	yes
4	HMBoligo	HMBpep	-3.75851	0.000171	0.001353	yes
4	HMBorg	HMBpep	-4.76379	1.9e-06	5.22e-05	yes
5	difcoMB	HMB--	2.22209	0.026277	0.076066	no
5	difcoMB	HMBaa	3.29877	0.000971	0.00558	yes
5	HMB--	HMBaa	1.07668	0.281623	0.481888	no
5	difcoMB	HMBacdsug	4.00892	6.1e-05	0.000618	yes
5	HMB--	HMBacdsug	1.78683	0.073965	0.169502	no
5	HMBaa	HMBacdsug	0.710151	0.47761	0.640697	no
5	difcoMB	HMBamisug	2.74897	0.005978	0.023016	yes
5	HMB--	HMBamisug	0.526886	0.598272	0.740627	no
5	HMBaa	HMBamisug	-0.54979	0.58246	0.735237	no
5	HMBacdsug	HMBamisug	-1.25995	0.207689	0.391962	no
5	difcoMB	HMBcmpt	4.00892	6.1e-05	0.000618	yes
5	HMB--	HMBcmpt	1.78683	0.073965	0.169502	no
5	HMBaa	HMBcmpt	0.710151	0.47761	0.640697	no
5	HMBacdsug	HMBcmpt	0	1	1	no
5	HMBamisug	HMBcmpt	1.25995	0.207689	0.391962	no
5	difcoMB	HMBlips	2.95515	0.003125	0.013554	yes
5	HMB--	HMBlips	0.733059	0.463522	0.635075	no
5	HMBaa	HMBlips	-0.34362	0.731131	0.832797	no
5	HMBacdsug	HMBlips	-1.05377	0.291987	0.484547	no
5	HMBamisug	HMBlips	0.206173	0.836656	0.917699	no
5	HMBcmpt	HMBlips	-1.05377	0.291987	0.484547	no
5	difcoMB	HMBntrl	3.48203	0.000498	0.003303	yes
5	HMB--	HMBntrl	1.25995	0.207689	0.391962	no
5	HMBaa	HMBntrl	0.183265	0.85459	0.926809	no
5	HMBacdsug	HMBntrl	-0.52689	0.598272	0.740627	no
5	HMBamisug	HMBntrl	0.733059	0.463522	0.635075	no
5	HMBcmpt	HMBntrl	-0.52689	0.598272	0.740627	no
5	HMBlips	HMBntrl	0.526886	0.598272	0.740627	no
5	difcoMB	HMBoligo	4.00892	6.1e-05	0.000618	yes
5	HMB--	HMBoligo	1.78683	0.073965	0.169502	no
5	HMBaa	HMBoligo	0.710151	0.47761	0.640697	no
5	HMBacdsug	HMBoligo	0	1	1	no
5	HMBamisug	HMBoligo	1.25995	0.207689	0.391962	no
5	HMBcmpt	HMBoligo	0	1	1	no
5	HMBlips	HMBoligo	1.05377	0.291987	0.484547	no
5	HMBntrl	HMBoligo	0.526886	0.598272	0.740627	no
5	difcoMB	HMBorg	1.44321	0.148961	0.309429	no
5	HMB--	HMBorg	-0.77888	0.436053	0.619817	no
5	HMBaa	HMBorg	-1.85556	0.063517	0.152837	no
5	HMBacdsug	HMBorg	-2.56571	0.010297	0.035172	yes
5	HMBamisug	HMBorg	-1.30576	0.191633	0.374512	no
5	HMBcmpt	HMBorg	-2.56571	0.010297	0.035172	yes
5	HMBlips	HMBorg	-1.51194	0.13055	0.273163	no
5	HMBntrl	HMBorg	-2.03882	0.041468	0.110869	no
5	HMBoligo	HMBorg	-2.56571	0.010297	0.035172	yes
5	difcoMB	HMBpep	3.32167	0.000895	0.005383	yes
5	HMB--	HMBpep	1.09959	0.271511	0.468753	no
5	HMBaa	HMBpep	0.022908	0.981724	0.999904	no
5	HMBacdsug	HMBpep	-0.68724	0.491929	0.646392	no
5	HMBamisug	HMBpep	0.572703	0.566846	0.722635	no
5	HMBcmpt	HMBpep	-0.68724	0.491929	0.646392	no
5	HMBlips	HMBpep	0.36653	0.71397	0.826137	no
5	HMBntrl	HMBpep	-0.16036	0.8726	0.941039	no
5	HMBoligo	HMBpep	-0.68724	0.491929	0.646392	no
5	HMBorg	HMBpep	1.87847	0.060318	0.146052	no
6	difcoMB	HMB--	2.78544	0.005346	0.021317	yes
6	difcoMB	HMBaa	2.92333	0.003463	0.014652	yes
6	HMB--	HMBaa	0.137893	0.890325	0.952153	no
6	difcoMB	HMBacdsug	0.827357	0.408035	0.595051	no
6	HMB--	HMBacdsug	-1.95808	0.050221	0.128046	no
6	HMBaa	HMBacdsug	-2.09597	0.036085	0.098529	no
6	difcoMB	HMBamisug	3.19911	0.001379	0.007172	yes
6	HMB--	HMBamisug	0.413678	0.67911	0.806914	no
6	HMBaa	HMBamisug	0.275786	0.782713	0.865932	no
6	HMBacdsug	HMBamisug	2.37176	0.017704	0.053686	no
6	difcoMB	HMBcmpt	0.496414	0.619602	0.754895	no
6	HMB--	HMBcmpt	-2.28902	0.022078	0.064886	no
6	HMBaa	HMBcmpt	-2.42691	0.015228	0.048856	yes
6	HMBacdsug	HMBcmpt	-0.33094	0.740688	0.83626	no
6	HMBamisug	HMBcmpt	-2.7027	0.006878	0.025677	yes
6	difcoMB	HMBlips	2.45449	0.014108	0.045645	yes
6	HMB--	HMBlips	-0.33094	0.740688	0.83626	no
6	HMBaa	HMBlips	-0.46884	0.639187	0.771433	no
6	HMBacdsug	HMBlips	1.62713	0.103708	0.22558	no
6	HMBamisug	HMBlips	-0.74462	0.456501	0.632204	no
6	HMBcmpt	HMBlips	1.95808	0.050221	0.128046	no
6	difcoMB	HMBntrl	1.65471	0.097983	0.214337	no
6	HMB--	HMBntrl	-1.13072	0.258172	0.449757	no
6	HMBaa	HMBntrl	-1.26861	0.204579	0.391962	no
6	HMBacdsug	HMBntrl	0.827357	0.408035	0.595051	no
6	HMBamisug	HMBntrl	-1.5444	0.122492	0.257701	no
6	HMBcmpt	HMBntrl	1.1583	0.246742	0.436785	no
6	HMBlips	HMBntrl	-0.79978	0.423839	0.611983	no
6	difcoMB	HMBoligo	-0.3861	0.699423	0.818473	no
6	HMB--	HMBoligo	-3.17154	0.001516	0.007682	yes
6	HMBaa	HMBoligo	-3.30943	0.000935	0.005537	yes
6	HMBacdsug	HMBoligo	-1.21346	0.224955	0.414391	no
6	HMBamisug	HMBoligo	-3.58521	0.000337	0.002401	yes
6	HMBcmpt	HMBoligo	-0.88251	0.377499	0.572193	no
6	HMBlips	HMBoligo	-2.84059	0.004503	0.018641	yes
6	HMBntrl	HMBoligo	-2.04081	0.041269	0.110869	no
6	difcoMB	HMBorg	-0.02758	0.977998	0.998752	no
6	HMB--	HMBorg	-2.81301	0.004908	0.020102	yes
6	HMBaa	HMBorg	-2.95091	0.003168	0.013554	yes
6	HMBacdsug	HMBorg	-0.85494	0.392587	0.58133	no
6	HMBamisug	HMBorg	-3.22669	0.001252	0.006888	yes
6	HMBcmpt	HMBorg	-0.52399	0.600284	0.740735	no
6	HMBlips	HMBorg	-2.48207	0.013062	0.042982	yes
6	HMBntrl	HMBorg	-1.68229	0.092512	0.203527	no
6	HMBoligo	HMBorg	0.358521	0.719953	0.829794	no
6	difcoMB	HMBpep	0.634307	0.52588	0.681697	no
6	HMB--	HMBpep	-2.15113	0.031466	0.088663	no
6	HMBaa	HMBpep	-2.28902	0.022078	0.064886	no
6	HMBacdsug	HMBpep	-0.19305	0.84692	0.92477	no
6	HMBamisug	HMBpep	-2.56481	0.010323	0.035172	yes
6	HMBcmpt	HMBpep	0.137893	0.890325	0.952153	no
6	HMBlips	HMBpep	-1.82019	0.068731	0.163342	no
6	HMBntrl	HMBpep	-1.02041	0.307535	0.499583	no
6	HMBoligo	HMBpep	1.02041	0.307535	0.499583	no
6	HMBorg	HMBpep	0.661886	0.508045	0.665296	no
7	difcoMB	HMB--	3.19506	0.001398	0.007176	yes
7	difcoMB	HMBaa	2.45841	0.013955	0.045532	yes
7	HMB--	HMBaa	-0.73665	0.461335	0.635075	no
7	difcoMB	HMBacdsug	3.48275	0.000496	0.003303	yes
7	HMB--	HMBacdsug	0.287686	0.773587	0.859642	no
7	HMBaa	HMBacdsug	1.02434	0.305676	0.499583	no
7	difcoMB	HMBamisug	4.18017	2.91e-05	0.000401	yes
7	HMB--	HMBamisug	0.985107	0.324571	0.518506	no
7	HMBaa	HMBamisug	1.72176	0.085113	0.190515	no
7	HMBacdsug	HMBamisug	0.697421	0.485539	0.646392	no
7	difcoMB	HMBcmpt	3.15147	0.001625	0.008123	yes
7	HMB--	HMBcmpt	-0.04359	0.965232	0.998107	no
7	HMBaa	HMBcmpt	0.693062	0.488271	0.646392	no
7	HMBacdsug	HMBcmpt	-0.33127	0.740437	0.83626	no
7	HMBamisug	HMBcmpt	-1.0287	0.303623	0.49955	no
7	difcoMB	HMBlips	3.38685	0.000707	0.004462	yes
7	HMB--	HMBlips	0.191791	0.847906	0.92477	no
7	HMBaa	HMBlips	0.928442	0.353178	0.546079	no
7	HMBacdsug	HMBlips	-0.0959	0.923604	0.97125	no
7	HMBamisug	HMBlips	-0.79332	0.427593	0.611983	no
7	HMBcmpt	HMBlips	0.23538	0.813914	0.895306	no
7	difcoMB	HMBntrl	2.42354	0.01537	0.048905	yes
7	HMB--	HMBntrl	-0.77152	0.440398	0.623357	no
7	HMBaa	HMBntrl	-0.03487	0.972183	0.998107	no
7	HMBacdsug	HMBntrl	-1.05921	0.289505	0.484547	no
7	HMBamisug	HMBntrl	-1.75663	0.078981	0.178869	no
7	HMBcmpt	HMBntrl	-0.72793	0.466654	0.637099	no
7	HMBlips	HMBntrl	-0.96331	0.335391	0.5249	no
7	difcoMB	HMBoligo	1.80022	0.071826	0.167594	no
7	HMB--	HMBoligo	-1.39484	0.163063	0.328688	no
7	HMBaa	HMBoligo	-0.65819	0.510415	0.666135	no
7	HMBacdsug	HMBoligo	-1.68253	0.092466	0.203527	no
7	HMBamisug	HMBoligo	-2.37995	0.017315	0.05333	no
7	HMBcmpt	HMBoligo	-1.35125	0.176614	0.350497	no
7	HMBlips	HMBoligo	-1.58663	0.112596	0.238183	no
7	HMBntrl	HMBoligo	-0.62332	0.533074	0.688703	no
7	difcoMB	HMBorg	-0.52742	0.597899	0.740627	no
7	HMB--	HMBorg	-3.72248	0.000197	0.001461	yes
7	HMBaa	HMBorg	-2.98583	0.002828	0.012809	yes
7	HMBacdsug	HMBorg	-4.01017	6.07e-05	0.000618	yes
7	HMBamisug	HMBorg	-4.70759	2.51e-06	6.03e-05	yes
7	HMBcmpt	HMBorg	-3.6789	0.000234	0.001702	yes
7	HMBlips	HMBorg	-3.91428	9.07e-05	0.000851	yes
7	HMBntrl	HMBorg	-2.95096	0.003168	0.013554	yes
7	HMBoligo	HMBorg	-2.32764	0.019931	0.059484	no
7	difcoMB	HMBpep	2.77225	0.005567	0.021871	yes
7	HMB--	HMBpep	-0.42281	0.672433	0.801507	no
7	HMBaa	HMBpep	0.313839	0.753643	0.842716	no
7	HMBacdsug	HMBpep	-0.7105	0.477396	0.640697	no
7	HMBamisug	HMBpep	-1.40792	0.159155	0.324524	no
7	HMBcmpt	HMBpep	-0.37922	0.704523	0.821943	no
7	HMBlips	HMBpep	-0.6146	0.538817	0.693795	no
7	HMBntrl	HMBpep	0.348711	0.727307	0.830899	no
7	HMBoligo	HMBpep	0.972031	0.331035	0.5249	no
7	HMBorg	HMBpep	3.29967	0.000968	0.00558	yes
