## Supplemental Table S6 for "Metabolic phenotyping of marine heterotrophs on refactored media reveals diverse metabolic adaptations and lifestyle strategies"

### Sheet: Sheet1
medium	KEGG ko ID	Description	GeneRatio	BgRatio	Count	p.adjust
difcoMB	ko02040	Flagellar assembly	12/134	55/13207	12	2.14e-11
difcoMB	ko05111	Biofilm formation - Vibrio cholerae	14/134	106/13207	14	1.44e-10
difcoMB	ko01503	Cationic antimicrobial peptide (CAMP) resistance	9/134	54/13207	9	1.03e-07
difcoMB	ko00030	Pentose phosphate pathway	6/134	85/13207	6	0.00542
difcoMB	ko00640	Propanoate metabolism	6/134	95/13207	6	0.007933
difcoMB	ko00330	Arginine and proline metabolism	6/134	107/13207	6	0.010673
difcoMB	ko03070	Bacterial secretion system	5/134	74/13207	5	0.01124
difcoMB	ko00230	Purine metabolism	8/134	217/13207	8	0.018031
difcoMB	ko00480	Glutathione metabolism	4/134	57/13207	4	0.025877
difcoMB	ko02020	Two-component system	12/134	498/13207	12	0.038562
difcoMB	ko00280	Valine, leucine and isoleucine degradation	4/134	70/13207	4	0.041763
HMBcmpt	ko02026	Biofilm formation - Escherichia coli	21/330	61/13207	21	7.17e-17
HMBcmpt	ko05111	Biofilm formation - Vibrio cholerae	21/330	106/13207	21	8.45e-12
HMBcmpt	ko01503	Cationic antimicrobial peptide (CAMP) resistance	15/330	54/13207	15	9.82e-11
HMBcmpt	ko02020	Two-component system	40/330	498/13207	40	1.77e-09
HMBcmpt	ko02040	Flagellar assembly	12/330	55/13207	12	1.98e-07
HMBcmpt	ko02060	Phosphotransferase system (PTS)	13/330	71/13207	13	3.75e-07
HMBcmpt	ko03070	Bacterial secretion system	13/330	74/13207	13	5.41e-07
HMBcmpt	ko00500	Starch and sucrose metabolism	14/330	106/13207	14	5.69e-06
HMBcmpt	ko02030	Bacterial chemotaxis	7/330	26/13207	7	3.38e-05
HMBcmpt	ko00240	Pyrimidine metabolism	12/330	110/13207	12	0.000211
HMBcmpt	ko00051	Fructose and mannose metabolism	12/330	111/13207	12	0.000212
HMBcmpt	ko00740	Riboflavin metabolism	8/330	54/13207	8	0.0005
HMBcmpt	ko00620	Pyruvate metabolism	12/330	126/13207	12	0.000642
HMBcmpt	ko00230	Purine metabolism	16/330	217/13207	16	0.000913
HMBcmpt	ko00010	Glycolysis / Gluconeogenesis	10/330	106/13207	10	0.002264
HMBcmpt	ko03430	Mismatch repair	6/330	44/13207	6	0.004995
HMBcmpt	ko00270	Cysteine and methionine metabolism	10/330	122/13207	10	0.006086
HMBcmpt	ko00790	Folate biosynthesis	8/330	82/13207	8	0.006086
HMBcmpt	ko00920	Sulfur metabolism	9/330	109/13207	9	0.009429
HMBcmpt	ko00520	Amino sugar and nucleotide sugar metabolism	11/330	156/13207	11	0.010225
HMBcmpt	ko00400	Phenylalanine, tyrosine and tryptophan biosynthesis	7/330	71/13207	7	0.010225
HMBcmpt	ko00130	Ubiquinone and other terpenoid-quinone biosynthesis	6/330	59/13207	6	0.01679
HMBcmpt	ko00260	Glycine, serine and threonine metabolism	8/330	103/13207	8	0.019908
HMBcmpt	ko00020	Citrate cycle (TCA cycle)	6/330	62/13207	6	0.01993
HMBcmpt	ko00281	Geraniol degradation	3/330	16/13207	3	0.02962
HMBcmpt	ko03440	Homologous recombination	6/330	72/13207	6	0.038347
HMBcmpt	ko00640	Propanoate metabolism	7/330	95/13207	7	0.039271
HMBpep	ko05111	Biofilm formation - Vibrio cholerae	24/206	106/13207	24	1.73e-19
HMBpep	ko02040	Flagellar assembly	16/206	55/13207	16	7.26e-15
HMBpep	ko01503	Cationic antimicrobial peptide (CAMP) resistance	11/206	54/13207	11	2.2e-08
HMBpep	ko02026	Biofilm formation - Escherichia coli	11/206	61/13207	11	6.56e-08
HMBpep	ko02025	Biofilm formation - Pseudomonas aeruginosa	11/206	90/13207	11	3.52e-06
HMBpep	ko00230	Purine metabolism	16/206	217/13207	16	5.81e-06
HMBpep	ko02020	Two-component system	24/206	498/13207	24	1.57e-05
HMBpep	ko00640	Propanoate metabolism	9/206	95/13207	9	0.000258
HMBpep	ko03070	Bacterial secretion system	8/206	74/13207	8	0.000259
HMBpep	ko00620	Pyruvate metabolism	10/206	126/13207	10	0.000334
HMBpep	ko00071	Fatty acid degradation	6/206	58/13207	6	0.002589
HMBpep	ko00780	Biotin metabolism	4/206	24/13207	4	0.003889
HMBpep	ko00250	Alanine, aspartate and glutamate metabolism	6/206	70/13207	6	0.005836
HMBpep	ko00400	Phenylalanine, tyrosine and tryptophan biosynthesis	6/206	71/13207	6	0.005923
HMBpep	ko04122	Sulfur relay system	4/206	29/13207	4	0.006495
HMBpep	ko00630	Glyoxylate and dicarboxylate metabolism	7/206	101/13207	7	0.006495
HMBpep	ko00790	Folate biosynthesis	6/206	82/13207	6	0.010473
HMBpep	ko00281	Geraniol degradation	3/206	16/13207	3	0.010473
HMBpep	ko00020	Citrate cycle (TCA cycle)	5/206	62/13207	5	0.01535
HMBpep	ko00290	Valine, leucine and isoleucine biosynthesis	3/206	19/13207	3	0.015986
HMBpep	ko00280	Valine, leucine and isoleucine degradation	5/206	70/13207	5	0.023811
HMBpep	ko00010	Glycolysis / Gluconeogenesis	6/206	106/13207	6	0.03064
HMBpep	ko02030	Bacterial chemotaxis	3/206	26/13207	3	0.033851
HMBpep	ko00240	Pyrimidine metabolism	6/206	110/13207	6	0.033851
HMBpep	ko00525	Acarbose and validamycin biosynthesis	3/206	27/13207	3	0.036175
HMBpep	ko00740	Riboflavin metabolism	4/206	54/13207	4	0.040815
HMBlips	ko05111	Biofilm formation - Vibrio cholerae	47/342	106/13207	47	1.45e-44
HMBlips	ko02040	Flagellar assembly	18/342	55/13207	18	8.59e-14
HMBlips	ko02026	Biofilm formation - Escherichia coli	14/342	61/13207	14	1.89e-08
HMBlips	ko00230	Purine metabolism	24/342	217/13207	24	8.21e-08
HMBlips	ko00620	Pyruvate metabolism	18/342	126/13207	18	1.04e-07
HMBlips	ko03070	Bacterial secretion system	14/342	74/13207	14	1.21e-07
HMBlips	ko01503	Cationic antimicrobial peptide (CAMP) resistance	12/342	54/13207	12	1.96e-07
HMBlips	ko02020	Two-component system	34/342	498/13207	34	3.9e-06
HMBlips	ko00640	Propanoate metabolism	13/342	95/13207	13	1.42e-05
HMBlips	ko00780	Biotin metabolism	7/342	24/13207	7	2.35e-05
HMBlips	ko02025	Biofilm formation - Pseudomonas aeruginosa	12/342	90/13207	12	4.17e-05
HMBlips	ko00020	Citrate cycle (TCA cycle)	10/342	62/13207	10	4.47e-05
HMBlips	ko00790	Folate biosynthesis	10/342	82/13207	10	0.000492
HMBlips	ko00630	Glyoxylate and dicarboxylate metabolism	11/342	101/13207	11	0.000565
HMBlips	ko00250	Alanine, aspartate and glutamate metabolism	8/342	70/13207	8	0.00391
HMBlips	ko00400	Phenylalanine, tyrosine and tryptophan biosynthesis	8/342	71/13207	8	0.004082
HMBlips	ko00720	Carbon fixation pathways in prokaryotes	10/342	112/13207	10	0.005252
HMBlips	ko00220	Arginine biosynthesis	7/342	60/13207	7	0.006729
HMBlips	ko00010	Glycolysis / Gluconeogenesis	9/342	106/13207	9	0.012566
HMBlips	ko00330	Arginine and proline metabolism	9/342	107/13207	9	0.012831
HMBlips	ko00710	Carbon fixation in photosynthetic organisms	5/342	36/13207	5	0.014291
HMBlips	ko00240	Pyrimidine metabolism	9/342	110/13207	9	0.014291
HMBlips	ko00071	Fatty acid degradation	6/342	58/13207	6	0.023434
HMBlips	ko02030	Bacterial chemotaxis	4/342	26/13207	4	0.025251
HMBlips	ko00500	Starch and sucrose metabolism	8/342	106/13207	8	0.033973
HMBlips	ko04122	Sulfur relay system	4/342	29/13207	4	0.033973
HMBlips	ko00520	Amino sugar and nucleotide sugar metabolism	10/342	156/13207	10	0.037981
HMBlips	ko00281	Geraniol degradation	3/342	16/13207	3	0.037981
HMBlips	ko00280	Valine, leucine and isoleucine degradation	6/342	70/13207	6	0.046228
HMBoligo	ko00622	Xylene degradation	5/79	34/13207	5	3.03e-05
HMBoligo	ko00500	Starch and sucrose metabolism	7/79	106/13207	7	3.91e-05
HMBoligo	ko00230	Purine metabolism	8/79	217/13207	8	0.000414
HMBoligo	ko00624	Polycyclic aromatic hydrocarbon degradation	4/79	43/13207	4	0.000907
HMBoligo	ko00052	Galactose metabolism	4/79	78/13207	4	0.007458
HMBoligo	ko00362	Benzoate degradation	4/79	106/13207	4	0.019628
HMBoligo	ko00051	Fructose and mannose metabolism	4/79	111/13207	4	0.020246
HMBoligo	ko00053	Ascorbate and aldarate metabolism	3/79	62/13207	3	0.024859
HMBoligo	ko00520	Amino sugar and nucleotide sugar metabolism	4/79	156/13207	4	0.044154
HMBoligo	ko00040	Pentose and glucuronate interconversions	3/79	85/13207	3	0.044154
HMBorg	ko00860	Porphyrin metabolism	40/675	139/13207	40	1.47e-17
HMBorg	ko00630	Glyoxylate and dicarboxylate metabolism	33/675	101/13207	33	1.78e-16
HMBorg	ko00920	Sulfur metabolism	27/675	109/13207	27	2.07e-10
HMBorg	ko00260	Glycine, serine and threonine metabolism	24/675	103/13207	24	1.02e-08
HMBorg	ko00330	Arginine and proline metabolism	24/675	107/13207	24	1.98e-08
HMBorg	ko00680	Methane metabolism	29/675	195/13207	29	4.93e-06
HMBorg	ko00230	Purine metabolism	30/675	217/13207	30	1.36e-05
HMBorg	ko00190	Oxidative phosphorylation	30/675	219/13207	30	1.49e-05
HMBorg	ko00240	Pyrimidine metabolism	19/675	110/13207	19	4.08e-05
HMBorg	ko00650	Butanoate metabolism	19/675	110/13207	19	4.08e-05
HMBorg	ko02020	Two-component system	48/675	498/13207	48	0.000231
HMBorg	ko00760	Nicotinate and nicotinamide metabolism	16/675	99/13207	16	0.000504
HMBorg	ko00220	Arginine biosynthesis	12/675	60/13207	12	0.000512
HMBorg	ko00280	Valine, leucine and isoleucine degradation	13/675	70/13207	13	0.00053
HMBorg	ko00362	Benzoate degradation	16/675	106/13207	16	0.000983
HMBorg	ko00410	beta-Alanine metabolism	9/675	44/13207	9	0.002964
HMBorg	ko00770	Pantothenate and CoA biosynthesis	9/675	44/13207	9	0.002964
HMBorg	ko00270	Cysteine and methionine metabolism	16/675	122/13207	16	0.004204
HMBorg	ko00930	Caprolactam degradation	6/675	22/13207	6	0.005452
HMBorg	ko03070	Bacterial secretion system	11/675	74/13207	11	0.010275
HMBorg	ko00340	Histidine metabolism	8/675	47/13207	8	0.018058
HMBorg	ko00903	Limonene and pinene degradation	4/675	12/13207	4	0.018058
HMBorg	ko00250	Alanine, aspartate and glutamate metabolism	10/675	70/13207	10	0.020281
HMBorg	ko00440	Phosphonate and phosphinate metabolism	7/675	43/13207	7	0.039719
HMBorg	ko00622	Xylene degradation	6/675	34/13207	6	0.04603
HMBorg	ko00430	Taurine and hypotaurine metabolism	5/675	25/13207	5	0.048941
HMBntrl	ko00622	Xylene degradation	6/121	34/13207	6	4.73e-05
HMBntrl	ko00500	Starch and sucrose metabolism	8/121	106/13207	8	0.000123
HMBntrl	ko00052	Galactose metabolism	7/121	78/13207	7	0.000123
HMBntrl	ko00650	Butanoate metabolism	8/121	110/13207	8	0.000123
HMBntrl	ko00362	Benzoate degradation	7/121	106/13207	7	0.000725
HMBntrl	ko00430	Taurine and hypotaurine metabolism	4/121	25/13207	4	0.000866
HMBntrl	ko00040	Pentose and glucuronate interconversions	6/121	85/13207	6	0.001313
HMBntrl	ko00230	Purine metabolism	9/121	217/13207	9	0.001569
HMBntrl	ko00053	Ascorbate and aldarate metabolism	5/121	62/13207	5	0.002103
HMBntrl	ko00624	Polycyclic aromatic hydrocarbon degradation	4/121	43/13207	4	0.004737
HMBntrl	ko00010	Glycolysis / Gluconeogenesis	5/121	106/13207	5	0.019841
HMBntrl	ko00520	Amino sugar and nucleotide sugar metabolism	6/121	156/13207	6	0.019841
HMBntrl	ko00670	One carbon pool by folate	3/121	41/13207	3	0.036791
HMBamisug	ko00525	Acarbose and validamycin biosynthesis	2022-03-16	27/13207	3	5.03e-05
HMBamisug	ko00040	Pentose and glucuronate interconversions	2022-03-16	85/13207	3	0.000814
HMBacdsug	ko00622	Xylene degradation	7/97	34/13207	7	3.01e-07
HMBacdsug	ko00040	Pentose and glucuronate interconversions	9/97	85/13207	9	3.93e-07
HMBacdsug	ko00500	Starch and sucrose metabolism	9/97	106/13207	9	1.84e-06
HMBacdsug	ko00051	Fructose and mannose metabolism	8/97	111/13207	8	2.13e-05
HMBacdsug	ko00362	Benzoate degradation	7/97	106/13207	7	0.000148
HMBacdsug	ko00650	Butanoate metabolism	7/97	110/13207	7	0.000161
HMBacdsug	ko00520	Amino sugar and nucleotide sugar metabolism	8/97	156/13207	8	0.000167
HMBacdsug	ko00562	Inositol phosphate metabolism	4/97	76/13207	4	0.01828
HMBacdsug	ko00052	Galactose metabolism	4/97	78/13207	4	0.01828
HMB--	ko00525	Acarbose and validamycin biosynthesis	2022-03-12	27/13207	3	1.82e-05
HMB--	ko03010	Ribosome	2022-04-12	143/13207	4	3.35e-05
