## Supplemental Table S7 for "Metabolic phenotyping of marine heterotrophs on refactored media reveals diverse metabolic adaptations and lifestyle strategies"

### Sheet: Sheet1
medium	strain	max change in OD600	Z	P.unadj	P.adj
HMBpep	25922	0.339333	3.03826	0.002379	0.005622
HMBacdsug	25922	0.141667	3.30952	0.000935	0.00258
HMBlips	25922	0.028667	1.45257	0.146344	0.198175
HMBntrl	25922	0.057333	2.74521	0.006047	0.012283
difcoMB	25922	0.409667	2.97755	0.002906	0.00665
HMBorg	25922	0.127333	2.54877	0.01081	0.020234
HMB--	25922	0.022667	2.83954	0.004518	0.009643
HMBaa	25922	0.391667	3.78605	0.000153	0.000547
HMBcmpt	25922	0.623	4.50122	6.76e-06	5.25e-05
HMBamisug	25922	0.189	3.87582	0.000106	0.000408
HMBoligo	25922	0.206667	3.08742	0.002019	0.004962
HMB--	26499	0.002667	-0.36047	0.718498	0.764474
HMBcmpt	26499	0.451667	3.89654	9.76e-05	0.000377
difcoMB	26499	0.805333	3.43597	0.00059	0.001759
HMBpep	26499	0.516667	4.20029	2.67e-05	0.000134
HMBaa	26499	0.401333	3.85015	0.000118	0.00044
HMBorg	26499	0.154667	2.9111	0.003602	0.007851
HMBntrl	26499	0.046333	2.40515	0.016166	0.028825
HMBlips	26499	0.408667	4.48996	7.12e-06	5.42e-05
HMBamisug	26499	0.008333	1.24126	0.21451	0.27635
HMBoligo	26499	0.652667	4.19712	2.7e-05	0.000135
HMBacdsug	26499	0.236667	4.06193	4.87e-05	0.000222
HMBorg	27126	0.148	2.82191	0.004774	0.010069
difcoMB	27126	0.716333	3.40812	0.000654	0.001925
HMBcmpt	27126	1.08067	4.94428	7.64e-07	9.11e-06
HMBaa	27126	0.536	4.26257	2.02e-05	0.00011
HMBpep	27126	1.181	4.8663	1.14e-06	1.29e-05
HMBamisug	27126	0.476667	4.16298	3.14e-05	0.000154
HMBlips	27126	0.283	3.95214	7.75e-05	0.000315
HMBntrl	27126	0.17	4.01907	5.84e-05	0.000251
HMBacdsug	27126	0.208333	3.9421	8.08e-05	0.000322
HMB--	27126	0.170667	3.97682	6.98e-05	0.00029
HMBoligo	27126	0.397	3.77889	0.000158	0.00056
HMB--	Aalgi	0.012	1.8472	0.064718	0.096806
HMBntrl	Aalgi	0.030333	2.00655	0.044798	0.070864
HMBlips	Aalgi	0.012333	0.789355	0.429905	0.489461
difcoMB	Aalgi	0.218	2.70075	0.006918	0.013627
HMBacdsug	Aalgi	0.146667	3.40427	0.000663	0.001928
HMBpep	Aalgi	0.194667	1.89295	0.058365	0.089094
HMBcmpt	Aalgi	0.270667	2.64818	0.008093	0.015681
HMBaa	Aalgi	0.175	1.55117	0.120861	0.167148
HMBorg	Aalgi	0.081	1.85477	0.063629	0.095376
HMBamisug	Aalgi	0.031	2.44563	0.01446	0.026108
HMBoligo	Aalgi	0.189	2.98704	0.002817	0.006497
HMBcmpt	abie	0.436667	6.05937	1.37e-09	4.89e-08
HMBpep	abie	0.467667	6.50251	7.9e-11	5.65e-09
HMBaa	abie	0.282444	4.21063	2.55e-05	0.00013
difcoMB	abie	0.296444	4.83474	1.33e-06	1.46e-05
HMBoligo	abie	0.196556	5.10914	3.24e-07	4.37e-06
HMBorg	abie	0.214556	5.68026	1.34e-08	2.6e-07
HMB--	abie	0.018	3.26482	0.001095	0.002911
HMBamisug	abie	0.074111	5.36177	8.24e-08	1.25e-06
HMBlips	abie	0.125111	4.96294	6.94e-07	8.41e-06
HMBntrl	abie	0.055556	4.46633	7.96e-06	5.75e-05
HMBacdsug	abie	0.150444	5.7111	1.12e-08	2.52e-07
HMBoligo	atlcs	0	-1.12555	0.260357	0.322068
HMBorg	atlcs	0	-0.87662	0.380692	0.443314
HMBntrl	atlcs	0	-0.92026	0.357436	0.421728
HMBacdsug	atlcs	0	-1.05451	0.291651	0.354644
HMB--	atlcs	0.001	-0.82876	0.40724	0.46663
difcoMB	atlcs	0.002667	-0.26101	0.794082	0.826446
HMBamisug	atlcs	0.001333	-0.71584	0.474088	0.53214
HMBcmpt	atlcs	0.032	1.04872	0.294308	0.357267
HMBpep	atlcs	0.034	0.636171	0.524665	0.577132
HMBaa	atlcs	0.375333	3.61607	0.000299	0.000977
HMBlips	atlcs	0.039667	1.74237	0.081443	0.11764
HMBacdsug	azure	0.007556	0.301343	0.763153	0.802658
difcoMB	azure	0.446222	5.28075	1.29e-07	1.84e-06
HMB--	azure	0.007889	1.57101	0.11618	0.161299
HMBoligo	azure	0.008111	0.625352	0.53174	0.582227
HMBamisug	azure	0.044111	4.54662	5.45e-06	4.64e-05
HMBcmpt	azure	0.248111	4.06605	4.78e-05	0.000221
HMBpep	azure	0.220333	3.56837	0.000359	0.001142
HMBaa	azure	0.467667	7.01105	2.37e-12	2.82e-10
HMBlips	azure	0.289667	6.64845	2.96e-11	2.65e-09
HMBorg	azure	0.206556	5.59317	2.23e-08	3.99e-07
HMBntrl	azure	0.070444	5.08537	3.67e-07	4.79e-06
HMBamisug	B2china	0.149167	5.08476	3.68e-07	4.79e-06
HMB--	B2china	0.052667	4.8087	1.52e-06	1.6e-05
HMBcmpt	B2china	0.036333	1.48085	0.138647	0.189546
HMBoligo	B2china	0.0145	0.708473	0.478652	0.53642
HMBorg	B2china	0.112333	3.20551	0.001348	0.003508
HMBntrl	B2china	0.016	1.03386	0.301202	0.364399
HMBacdsug	B2china	0.032167	2.00673	0.044778	0.070864
HMBlips	B2china	0.055667	2.91941	0.003507	0.007668
HMBpep	B2china	0.175333	2.25531	0.024114	0.041247
HMBaa	B2china	0.186	2.29153	0.021933	0.037797
difcoMB	B2china	0.44	4.28362	1.84e-05	0.000105
HMB--	bdim	0.013667	2.0702	0.038434	0.062032
HMBlips	bdim	0.009333	0.538561	0.59019	0.640342
HMBacdsug	bdim	0.028667	1.83255	0.06687	0.099401
HMBoligo	bdim	0.021667	1.40335	0.160514	0.213476
HMBntrl	bdim	0.018333	1.46021	0.144233	0.196058
HMBamisug	bdim	0.019667	2.1306	0.033122	0.054317
HMBaa	bdim	0.297333	2.8163	0.004858	0.010156
HMBorg	bdim	0.025	1.19979	0.230219	0.293416
difcoMB	bdim	0.805	3.44062	0.00058	0.001744
HMBcmpt	bdim	0.250667	2.53115	0.011369	0.021114
HMBpep	bdim	0.333	2.9881	0.002807	0.006497
HMB--	bermu	0.012333	1.87786	0.0604	0.091485
HMBntrl	bermu	0.336	4.47064	7.8e-06	5.75e-05
HMBamisug	bermu	0.020333	2.16684	0.030247	0.050178
HMBacdsug	bermu	0.041333	2.18925	0.028579	0.048072
HMBpep	bermu	0.203	1.96261	0.049691	0.077744
HMBorg	bermu	0.530667	4.44402	8.83e-06	6.31e-05
HMBlips	bermu	0.094667	2.70096	0.006914	0.013627
HMBcmpt	bermu	0.259667	2.57573	0.010003	0.018921
HMBaa	bermu	0.348333	3.40428	0.000663	0.001928
HMBoligo	bermu	0.503	3.98522	6.74e-05	0.000284
difcoMB	bermu	0.407667	2.96362	0.00304	0.006879
HMB--	bork	0	-1.05733	0.29036	0.354644
HMBoligo	bork	0	-1.12555	0.260357	0.322068
HMBorg	bork	0	-0.87662	0.380692	0.443314
HMBntrl	bork	0	-0.92026	0.357436	0.421728
HMBamisug	bork	0	-1.13124	0.257954	0.322068
HMBacdsug	bork	0	-1.05451	0.291651	0.354644
HMBcmpt	bork	0.137333	1.53914	0.123769	0.170839
HMBpep	bork	0.143333	1.34119	0.179858	0.235529
HMBaa	bork	0.129667	1.29759	0.194429	0.25368
difcoMB	bork	0.107333	2.58064	0.009862	0.018739
HMBlips	bork	0.072	2.34985	0.018781	0.032913
HMBcmpt	BS11	0.465667	3.94949	7.83e-05	0.000316
HMBpep	BS11	0.424	3.56494	0.000364	0.001147
difcoMB	BS11	0.541667	3.26015	0.001114	0.002938
HMBorg	BS11	0.112667	2.27006	0.023204	0.039787
HMBlips	BS11	0.326	4.17229	3.02e-05	0.000149
HMBamisug	BS11	0.581	4.22989	2.34e-05	0.000123
HMBacdsug	BS11	0.18	3.72753	0.000193	0.000665
HMB--	BS11	0.043	3.30226	0.000959	0.002607
HMBaa	BS11	0.321667	3.09775	0.00195	0.004824
HMBoligo	BS11	0.526	4.01867	5.85e-05	0.000251
HMBntrl	BS11	0.287333	3.70131	0.000214	0.000723
HMBoligo	CIP	0.017833	1.25102	0.210929	0.27272
HMBntrl	CIP	0.017667	1.94043	0.052327	0.080847
difcoMB	CIP	0.504667	4.4357	9.18e-06	6.5e-05
HMBpep	CIP	0.6295	5.68111	1.34e-08	2.6e-07
HMBaa	CIP	0.458667	5.50043	3.79e-08	6.45e-07
HMBlips	CIP	0.119	3.81603	0.000136	0.000495
HMB--	CIP	0.037167	3.65804	0.000254	0.000837
HMBcmpt	CIP	0.3475	4.32749	1.51e-05	9.22e-05
HMBamisug	CIP	0.0165	2.44208	0.014603	0.0263
HMBacdsug	CIP	0.047667	3.08738	0.002019	0.004962
HMBorg	CIP	0.041	1.8884	0.058972	0.089713
HMBntrl	citrea	0.090222	5.79772	6.72e-09	1.72e-07
HMBoligo	citrea	0.151444	4.48527	7.28e-06	5.42e-05
HMB--	citrea	0.008	1.50724	0.131749	0.180807
HMBacdsug	citrea	0.213111	6.58033	4.69e-11	3.73e-09
HMBcmpt	citrea	0.483222	6.95497	3.53e-12	3.6e-10
difcoMB	citrea	0.466333	5.36266	8.2e-08	1.25e-06
HMBpep	citrea	0.443	6.24284	4.3e-10	1.92e-08
HMBaa	citrea	0.276667	4.12667	3.68e-05	0.000175
HMBlips	citrea	0.089667	4.35497	1.33e-05	8.5e-05
HMBorg	citrea	0.051444	2.51387	0.011941	0.021949
HMBamisug	citrea	0.167889	6.21736	5.06e-10	2.13e-08
HMBoligo	crono	0.067667	2.10039	0.035694	0.058135
HMBntrl	crono	0.061333	2.82048	0.004795	0.010069
difcoMB	crono	0.339667	2.84524	0.004438	0.0095
HMB--	crono	0.417333	4.37822	1.2e-05	7.78e-05
HMBcmpt	crono	0.845	4.78266	1.73e-06	1.74e-05
HMBpep	crono	1.19667	4.84401	1.27e-06	1.42e-05
HMBorg	crono	0.154333	2.93339	0.003353	0.007445
HMBamisug	crono	0.276	4.06261	4.85e-05	0.000222
HMBacdsug	crono	0.112	3.00019	0.002698	0.006284
HMBaa	crono	0.428667	4.02292	5.75e-05	0.000251
HMBlips	crono	0.367333	4.34784	1.37e-05	8.7e-05
HMB--	cstat	0.013333	2.80182	0.005082	0.010593
HMBlips	cstat	0.025167	1.74006	0.081849	0.117988
HMBntrl	cstat	0.120833	5.23355	1.66e-07	2.33e-06
HMBacdsug	cstat	0.044167	3.03509	0.002405	0.005656
HMBpep	cstat	0.310167	3.97499	7.04e-05	0.000291
difcoMB	cstat	0.5595	4.63532	3.56e-06	3.19e-05
HMBcmpt	cstat	0.496167	5.80891	6.29e-09	1.67e-07
HMBaa	cstat	0.669333	6.46097	1.04e-10	6.76e-09
HMBoligo	cstat	0.199333	4.27376	1.92e-05	0.000107
HMBorg	cstat	0.244333	4.98166	6.3e-07	7.77e-06
HMBamisug	cstat	0.183667	5.35019	8.79e-08	1.31e-06
HMB--	DE	0.010333	1.60469	0.108561	0.151901
HMBcmpt	DE	0.342333	3.04665	0.002314	0.005522
HMBaa	DE	0.324	3.13119	0.001741	0.004399
HMBorg	DE	0.139667	2.70485	0.006834	0.013572
HMBamisug	DE	0.004667	0.390952	0.695833	0.744791
HMBacdsug	DE	0.008333	0.444756	0.656496	0.707986
difcoMB	DE	0.423333	3.01063	0.002607	0.006112
HMBlips	DE	0.212	3.60939	0.000307	0.000997
HMBoligo	DE	0.392	3.75101	0.000176	0.000617
HMBpep	DE	0.332667	2.97695	0.002911	0.00665
HMBntrl	DE	0.124667	2.14034	0.032327	0.053135
HMBcmpt	DE1	0.432	3.67919	0.000234	0.000782
HMBpep	DE1	0.529667	4.14734	3.36e-05	0.000161
HMBorg	DE1	0.154667	2.91946	0.003506	0.007668
HMBntrl	DE1	0.029667	1.93686	0.052763	0.081304
HMBamisug	DE1	0.011667	1.61484	0.106346	0.149679
difcoMB	DE1	0.590667	3.32456	0.000886	0.002454
HMBaa	DE1	0.229667	1.95523	0.050555	0.078752
HMBlips	DE1	0.378667	4.40079	1.08e-05	7.21e-05
HMB--	DE1	0.025667	2.35173	0.018686	0.032827
HMBoligo	DE1	0.471667	3.92945	8.51e-05	0.000336
HMBacdsug	DE1	0.073	2.54595	0.010898	0.020345
HMBorg	DFL-12	0.450667	4.31581	1.59e-05	9.53e-05
HMBcmpt	DFL-12	0.153	1.70912	0.087428	0.125022
HMBaa	DFL-12	0.105333	1.1499	0.250187	0.316608
HMBamisug	DFL-12	0.011333	1.17435	0.240255	0.305119
difcoMB	DFL-12	0.542667	3.26247	0.001104	0.002925
HMBpep	DFL-12	0.121	1.24923	0.21158	0.273068
HMBlips	DFL-12	0.153667	3.20534	0.001349	0.003508
HMBoligo	DFL-12	0.353	3.60602	0.000311	0.001006
HMBntrl	DFL-12	0.143	3.89921	9.65e-05	0.000375
HMB--	DFL-12	0.038667	3.20191	0.001365	0.003537
HMBacdsug	DFL-12	0.076333	2.59611	0.009429	0.018025
HMB--	dies	0	-1.05733	0.29036	0.354644
HMBoligo	dies	0	-1.12555	0.260357	0.322068
HMBorg	dies	0	-0.87662	0.380692	0.443314
HMBntrl	dies	0	-0.92026	0.357436	0.421728
HMBamisug	dies	0	-1.13124	0.257954	0.322068
HMBaa	dies	0.291667	2.69369	0.007067	0.013881
HMBcmpt	dies	0.183	2.01285	0.04413	0.070118
HMBpep	dies	0.2	1.94032	0.052341	0.080847
HMBlips	dies	0.002	-0.11629	0.907423	0.922913
HMBacdsug	dies	0.003667	-0.30766	0.75834	0.800905
difcoMB	dies	0.201	2.66768	0.007638	0.014921
HMBaa	DSS-3	0.181667	1.58182	0.11369	0.158148
HMBntrl	DSS-3	0.125	3.76263	0.000168	0.000595
HMBamisug	DSS-3	0.03	2.55436	0.010638	0.020017
HMB--	DSS-3	0.035333	3.19633	0.001392	0.003587
HMBpep	DSS-3	0.229667	2.29144	0.021938	0.037797
HMBcmpt	DSS-3	0.133333	1.52243	0.127902	0.176205
HMBlips	DSS-3	0.039667	1.76466	0.07762	0.112802
HMBoligo	DSS-3	0.038667	1.72957	0.083708	0.120425
HMBorg	DSS-3	0.454667	4.30467	1.67e-05	9.8e-05
HMBacdsug	DSS-3	0.181333	3.71081	0.000207	0.000707
difcoMB	DSS-3	0.272	2.76633	0.005669	0.011681
difcoMB	eryth	0.317333	2.86323	0.004193	0.009031
HMBamisug	eryth	0.707667	4.28007	1.87e-05	0.000105
HMB--	eryth	0.347667	4.27787	1.89e-05	0.000105
HMBacdsug	eryth	0.467333	4.40749	1.05e-05	7.05e-05
HMBcmpt	eryth	0.642333	4.54302	5.55e-06	4.66e-05
HMBpep	eryth	1.323	4.98334	6.25e-07	7.77e-06
HMBaa	eryth	0.732667	4.79203	1.65e-06	1.71e-05
HMBlips	eryth	0.220667	3.66234	0.00025	0.000827
HMBoligo	eryth	0.596333	4.11347	3.9e-05	0.000185
HMBorg	eryth	0.409	4.22105	2.43e-05	0.000125
HMBntrl	eryth	0.277333	4.31454	1.6e-05	9.53e-05
HMBorg	exig	0.031667	1.26947	0.204272	0.265072
HMBntrl	exig	0.072	3.12152	0.001799	0.00453
HMBcmpt	exig	0.234667	2.46427	0.013729	0.024978
HMBoligo	exig	0.051667	1.85503	0.063591	0.095376
HMBamisug	exig	0.072333	3.21788	0.001291	0.003382
HMBlips	exig	0.016	0.976057	0.329036	0.395396
HMBacdsug	exig	0.083333	2.71316	0.006665	0.013273
HMB--	exig	0.028333	3.06811	0.002154	0.005203
HMBpep	exig	0.238333	2.37782	0.017415	0.030898
HMBaa	exig	0.279667	2.44568	0.014458	0.026108
difcoMB	exig	0.229	2.72106	0.006507	0.013033
HMBntrl	Fagar	0.087	3.40584	0.00066	0.001928
HMB--	Fagar	0.014667	2.22072	0.02637	0.044785
HMBcmpt	Fagar	0.471333	4.04144	5.31e-05	0.000239
HMBoligo	Fagar	0.174	2.8783	0.003998	0.008637
HMBacdsug	Fagar	0.216333	4.00341	6.24e-05	0.000266
HMBpep	Fagar	0.415	3.48412	0.000494	0.001526
difcoMB	Fagar	0.454667	3.08084	0.002064	0.005054
HMBaa	Fagar	0.309333	3.07267	0.002121	0.005142
HMBlips	Fagar	0.104	2.73161	0.006302	0.012766
HMBorg	Fagar	0.071333	1.76558	0.077466	0.112802
HMBamisug	Fagar	0.191333	3.91485	9.05e-05	0.000355
HMBoligo	fang	0	-1.5644	0.117725	0.163126
HMB--	fang	0.004833	0.506303	0.612644	0.662693
HMBorg	fang	0.001333	-0.79423	0.427061	0.486999
HMBntrl	fang	0.001667	-0.76573	0.443836	0.502143
HMBamisug	fang	0.002333	-0.43115	0.666357	0.716459
HMBacdsug	fang	0.007	0.29281	0.769667	0.805321
difcoMB	fang	0.619667	4.74476	2.09e-06	2.02e-05
HMBcmpt	fang	0.110167	2.03081	0.042274	0.06762
HMBpep	fang	0.191667	2.52837	0.011459	0.021227
HMBaa	fang	0.382667	5.15959	2.47e-07	3.4e-06
HMBlips	fang	0.266167	5.3827	7.34e-08	1.17e-06
HMBamisug	fors	0.002	-0.59039	0.55493	0.60484
HMBoligo	fors	0.003333	-0.30303	0.761868	0.802658
HMBacdsug	fors	0.017333	1.36716	0.171574	0.225092
HMB--	fors	0.009667	1.39285	0.163666	0.216306
HMBaa	fors	0.290667	2.66304	0.007744	0.015046
difcoMB	fors	0.240333	2.74718	0.006011	0.012245
HMBorg	fors	0.01	0.6786	0.497391	0.555679
HMBcmpt	fors	0.046667	1.12674	0.259852	0.322068
HMBpep	fors	0.182333	1.79263	0.073032	0.107835
HMBlips	fors	0.128667	3.0047	0.002658	0.006212
HMBntrl	fors	0.062667	2.8818	0.003954	0.008567
HMBorg	HOT1A3	0.115667	3.26943	0.001078	0.002875
HMBpep	HOT1A3	0.584167	5.69467	1.24e-08	2.6e-07
difcoMB	HOT1A3	0.559333	4.5271	5.98e-06	4.79e-05
HMBaa	HOT1A3	0.457667	4.8846	1.04e-06	1.2e-05
HMBoligo	HOT1A3	0.301833	4.78723	1.69e-06	1.73e-05
HMBamisug	HOT1A3	0.993333	5.87524	4.22e-09	1.26e-07
HMBntrl	HOT1A3	0.197	5.72558	1.03e-08	2.52e-07
HMBlips	HOT1A3	0.371667	5.9075	3.47e-09	1.08e-07
HMBacdsug	HOT1A3	0.143667	4.60764	4.07e-06	3.55e-05
HMB--	HOT1A3	0.204	5.68041	1.34e-08	2.6e-07
HMBcmpt	HOT1A3	0.628667	6.25043	4.09e-10	1.92e-08
HMBamisug	HOT5_B10	0.013667	1.93253	0.053294	0.081946
HMBaa	HOT5_B10	0.080167	1.49947	0.133751	0.183203
HMBoligo	HOT5_B10	0.657667	5.55261	2.81e-08	4.91e-07
HMBntrl	HOT5_B10	0.301333	6.113	9.78e-10	3.74e-08
HMBpep	HOT5_B10	0.358	4.37392	1.22e-05	7.86e-05
difcoMB	HOT5_B10	0.457833	4.3365	1.45e-05	8.92e-05
HMB--	HOT5_B10	0.0815	2.51706	0.011834	0.021807
HMBcmpt	HOT5_B10	0.454333	5.43323	5.53e-08	8.99e-07
HMBlips	HOT5_B10	0.12	3.99613	6.44e-05	0.000272
HMBorg	HOT5_B10	0.495	5.99855	1.99e-09	6.78e-08
HMBacdsug	HOT5_B10	0.463667	6.11047	9.93e-10	3.74e-08
HMBntrl	HOT5_B8	0.003333	-0.17602	0.860281	0.883766
HMB--	HOT5_B8	0.002667	-0.43573	0.663034	0.71396
HMBamisug	HOT5_B8	0.003667	-0.02723	0.978274	0.981018
difcoMB	HOT5_B8	0.416667	2.98799	0.002808	0.006497
HMBcmpt	HOT5_B8	0.212333	2.29708	0.021614	0.037601
HMBoligo	HOT5_B8	0.006667	0.232304	0.816302	0.847106
HMBacdsug	HOT5_B8	0.009667	0.681628	0.495474	0.554404
HMBpep	HOT5_B8	0.226667	2.27193	0.023091	0.039687
HMBorg	HOT5_B8	0.519667	4.43287	9.3e-06	6.52e-05
HMBlips	HOT5_B8	0.031667	1.51387	0.130059	0.178831
HMBaa	HOT5_B8	0.31	3.07825	0.002082	0.005081
HMB--	HOT5_C3	0.003333	-0.15419	0.877457	0.894981
HMBntrl	HOT5_C3	0.005	0.269973	0.787181	0.820458
HMBamisug	HOT5_C3	0.01	1.41969	0.155699	0.208855
HMBacdsug	HOT5_C3	0.002	-0.64207	0.520828	0.574679
difcoMB	HOT5_C3	0.002	-0.64052	0.521835	0.574903
HMBcmpt	HOT5_C3	0.201333	2.16333	0.030516	0.050507
HMBpep	HOT5_C3	0.085	1.09597	0.273093	0.335501
HMBlips	HOT5_C3	0.021667	1.22685	0.219879	0.28225
HMBorg	HOT5_C3	0.352	4.03153	5.54e-05	0.000245
HMBaa	HOT5_C3	0.295333	2.76336	0.005721	0.011754
HMBoligo	HOT5_C3	0.002333	-0.52608	0.598829	0.648732
HMBaa	HOT5_E6	0.049333	0.982697	0.325756	0.392114
difcoMB	HOT5_E6	0.448667	3.06111	0.002205	0.005309
HMBcmpt	HOT5_E6	0.447	3.82131	0.000133	0.000489
HMBntrl	HOT5_E6	0.368667	4.53754	5.69e-06	4.71e-05
HMBamisug	HOT5_E6	0.03	2.2923	0.021888	0.037797
HMBacdsug	HOT5_E6	0.421333	4.37962	1.19e-05	7.78e-05
HMB--	HOT5_E6	0.007667	0.946853	0.343714	0.410276
HMBpep	HOT5_E6	0.473667	3.94113	8.11e-05	0.000322
HMBlips	HOT5_E6	0.095333	2.72325	0.006464	0.012983
HMBoligo	HOT5_E6	0.761333	4.24731	2.16e-05	0.000116
HMBorg	HOT5_E6	0.639667	4.57223	4.83e-06	4.16e-05
HMBamisug	HOT5_F3	0	-1.13124	0.257954	0.322068
difcoMB	HOT5_F3	0.564	3.29786	0.000974	0.002639
HMBaa	HOT5_F3	0.142667	1.38119	0.167222	0.220597
HMBcmpt	HOT5_F3	0.407333	3.52315	0.000426	0.001326
HMBoligo	HOT5_F3	0.528	4.01867	5.85e-05	0.000251
HMBorg	HOT5_F3	0.421	4.23778	2.26e-05	0.00012
HMBntrl	HOT5_F3	0.26	4.32012	1.56e-05	9.45e-05
HMBacdsug	HOT5_F3	0.354	4.29045	1.78e-05	0.000103
HMB--	HOT5_F3	0.163	3.97682	6.98e-05	0.00029
HMBpep	HOT5_F3	0.428333	3.57608	0.000349	0.001113
HMBlips	HOT5_F3	0.179	3.41712	0.000633	0.00187
difcoMB	HP15	0.5135	6.37934	1.78e-10	9.78e-09
HMBamisug	HP15	0.007667	1.97628	0.048123	0.075456
HMB--	HP15	0.272083	7.68126	1.58e-14	2.25e-12
HMBcmpt	HP15	0.687	8.40429	4.3e-17	1.03e-14
HMBpep	HP15	1.08442	9.05091	1.42e-19	1.01e-16
HMBaa	HP15	0.7155	8.93882	3.93e-19	1.41e-16
HMBlips	HP15	0.335833	7.96155	1.7e-15	3.04e-13
HMBoligo	HP15	0.2455	5.70078	1.19e-08	2.58e-07
HMBorg	HP15	0.1685	5.49141	3.99e-08	6.63e-07
HMBntrl	HP15	0.046583	4.52519	6.03e-06	4.79e-05
HMBacdsug	HP15	0.068917	4.65254	3.28e-06	3.01e-05
HMBpep	jeju	0	-0.65962	0.509498	0.566549
HMBaa	jeju	0	-0.76452	0.444555	0.502143
HMBoligo	jeju	0	-1.12555	0.260357	0.322068
HMBorg	jeju	0	-0.87662	0.380692	0.443314
HMBntrl	jeju	0	-0.92026	0.357436	0.421728
HMBamisug	jeju	0	-1.13124	0.257954	0.322068
HMB--	jeju	0.007	0.846504	0.397272	0.458144
HMBlips	jeju	0.004667	-0.29185	0.770405	0.805321
HMBacdsug	jeju	0.005	-0.18226	0.855379	0.879995
HMBcmpt	jeju	0.003667	-0.16621	0.867995	0.889135
difcoMB	jeju	0.005	0.87286	0.382739	0.444973
HMBacdsug	kordia	0	-1.05451	0.291651	0.354644
HMB--	kordia	0.007667	0.946853	0.343714	0.410276
HMBcmpt	kordia	0.018333	0.881526	0.378033	0.443314
HMBpep	kordia	0.015	0.781076	0.434758	0.4942
HMBaa	kordia	0.004	-0.1849	0.853305	0.879995
HMBoligo	kordia	0.004333	-0.07161	0.942913	0.956288
HMBorg	kordia	0.003667	-0.01261	0.989939	0.989939
HMBntrl	kordia	0.006	0.214225	0.830372	0.859213
difcoMB	kordia	0.086333	2.56671	0.010267	0.019369
HMBamisug	kordia	0.000667	-0.94166	0.346365	0.412752
HMBlips	kordia	0.065667	2.12414	0.033659	0.054945
HMBlips	koree	0.003333	-0.65739	0.510933	0.567262
HMBorg	koree	0.006167	0.16067	0.872353	0.891047
HMBcmpt	koree	0.009	0.378986	0.704699	0.753153
HMBpep	koree	0.009667	0.849354	0.395684	0.45779
HMBaa	koree	0.011667	0.831356	0.405773	0.465694
HMBntrl	koree	0.0135	1.59756	0.110141	0.15381
HMBamisug	koree	0.004	0.062896	0.949849	0.960597
HMBacdsug	koree	0.010833	0.877675	0.38012	0.443314
HMB--	koree	0.0115	2.42601	0.015266	0.027425
HMBoligo	koree	0.010333	1.13669	0.255666	0.322068
difcoMB	koree	0.193333	3.74911	0.000177	0.000619
HMB--	Ksed	0.016667	3.32872	0.000872	0.002427
HMBcmpt	Ksed	0.1285	2.19929	0.027858	0.047199
HMBpep	Ksed	0.061167	1.41871	0.155984	0.208855
HMBaa	Ksed	0.070167	1.44525	0.148388	0.200562
HMBlips	Ksed	0.011	0.884104	0.37664	0.443314
HMBoligo	Ksed	0.020167	1.89238	0.05844	0.089094
HMBorg	Ksed	0.024167	1.61336	0.106666	0.149836
HMBntrl	Ksed	0.019833	2.18838	0.028642	0.048072
HMBamisug	Ksed	0.021333	2.94969	0.003181	0.007107
HMBacdsug	Ksed	0.029833	2.57998	0.009881	0.018739
difcoMB	Ksed	0.27	3.94709	7.91e-05	0.000318
HMB--	kuro	0.0175	3.36553	0.000764	0.002168
HMBntrl	kuro	0.071333	4.29985	1.71e-05	9.94e-05
HMBamisug	kuro	0.056667	4.2071	2.59e-05	0.000131
difcoMB	kuro	0.311167	3.97046	7.17e-05	0.000293
HMBorg	kuro	0.125	3.41857	0.00063	0.001868
HMBacdsug	kuro	0.137167	4.53598	5.73e-06	4.71e-05
HMBoligo	kuro	0.1085	3.30299	0.000957	0.002607
HMBcmpt	kuro	0.1935	2.91966	0.003504	0.007668
HMBpep	kuro	0.1875	2.46446	0.013722	0.024978
HMBaa	kuro	0.333	4.46824	7.89e-06	5.75e-05
HMBlips	kuro	0.024667	1.77298	0.076232	0.111465
HMBamisug	luca8	0.013333	1.40296	0.160629	0.213476
HMBacdsug	luca8	0.019	1.40061	0.161332	0.214012
HMBaa	luca8	0.212	1.82147	0.068535	0.101664
HMBntrl	luca8	0.091333	3.47274	0.000515	0.001581
HMBpep	luca8	0.224333	2.22456	0.026111	0.044451
HMBoligo	luca8	0.346	3.58372	0.000339	0.001086
HMBcmpt	luca8	0.173	1.88467	0.059474	0.090284
difcoMB	luca8	0.473	3.11624	0.001832	0.004563
HMB--	luca8	0.053667	3.43606	0.00059	0.001759
HMBlips	luca8	0.044667	1.94022	0.052353	0.080847
HMBorg	luca8	0.367667	4.08727	4.36e-05	0.000203
difcoMB	MMB1	0.551	3.27814	0.001045	0.002798
HMBaa	MMB1	0.089333	0.653874	0.513193	0.568008
HMB--	MMB1	0.022333	2.80051	0.005102	0.010605
HMBpep	MMB1	0.056667	1.03187	0.302131	0.364905
HMBlips	MMB1	0.082667	2.50033	0.012408	0.02269
HMBoligo	MMB1	0.021667	1.29182	0.19642	0.255811
HMBntrl	MMB1	0.014667	1.20934	0.226533	0.289979
HMBamisug	MMB1	0.013	1.70405	0.088372	0.125868
HMBacdsug	MMB1	0.019667	1.45634	0.145299	0.197132
HMBcmpt	MMB1	0.161333	1.78436	0.074365	0.109181
HMBorg	MMB1	0.158667	2.67977	0.007367	0.014432
HMBoligo	MRE600	0.055	1.89686	0.057847	0.088566
HMBntrl	MRE600	0.051667	2.53337	0.011297	0.021035
HMBacdsug	MRE600	0.100333	2.89708	0.003767	0.008186
HMBamisug	MRE600	0.099	3.38237	0.000719	0.002064
difcoMB	MRE600	0.351333	2.85337	0.004326	0.009288
HMB--	MRE600	0.01	1.20887	0.226711	0.289979
HMBcmpt	MRE600	0.447667	3.84639	0.00012	0.000444
HMBpep	MRE600	0.355333	3.16087	0.001573	0.003988
HMBlips	MRE600	0.039333	1.74516	0.080957	0.117413
HMBorg	MRE600	0.128333	2.50975	0.012082	0.02215
HMBaa	MRE600	0.303667	2.97793	0.002902	0.00665
HMBamisug	nitzsch	0.005333	-0.66695	0.504802	0.563079
HMBcmpt	nitzsch	0.156333	-1.71191	0.086913	0.124535
HMBacdsug	nitzsch	0.015333	-1.11636	0.264269	0.326342
HMBpep	nitzsch	0.199	-1.95147	0.051002	0.079274
HMBaa	nitzsch	0.191333	-1.66821	0.095274	0.135161
HMBoligo	nitzsch	0.320667	-3.48334	0.000495	0.001526
HMBntrl	nitzsch	0.09	-3.44765	0.000565	0.001713
HMBlips	nitzsch	0.042	-1.84269	0.065374	0.097584
HMBorg	nitzsch	0.316	-3.86987	0.000109	0.000412
difcoMB	nitzsch	0.410667	-2.97407	0.002939	0.006692
HMB--	nitzsch	0.076	-3.70365	0.000213	0.000723
HMBcmpt	Och114	0.197	-2.14103	0.032271	0.053135
HMBaa	Och114	0.129333	-1.28644	0.198289	0.257776
HMBorg	Och114	0.44	-4.24892	2.15e-05	0.000116
HMBamisug	Och114	0.012333	-1.61763	0.105743	0.149125
difcoMB	Och114	0.468333	-3.10695	0.00189	0.004693
HMBoligo	Och114	0.587667	-4.10232	4.09e-05	0.000192
HMBntrl	Och114	0.204	-4.15844	3.2e-05	0.000156
HMB--	Och114	0.055	-3.46393	0.000532	0.00162
HMBpep	Och114	0.184333	-1.74247	0.081426	0.11764
HMBlips	Och114	0.254	-3.81839	0.000134	0.000493
HMBacdsug	Och114	0.126333	-3.16182	0.001568	0.003988
HMB--	owen	0.003833	-0.03751	0.970075	0.975444
HMBntrl	owen	0.003333	0.229148	0.818754	0.848419
HMBoligo	owen	0.003	0.55294	0.580304	0.630574
HMBacdsug	owen	0.005833	0.065468	0.947802	0.959884
HMBcmpt	owen	0.0795	-1.77907	0.075229	0.110222
HMBorg	owen	0.006167	-0.34661	0.728881	0.77322
HMBamisug	owen	0.001	0.839954	0.400934	0.460881
HMBpep	owen	0.2995	-3.85105	0.000118	0.00044
HMBaa	owen	0.311333	-4.0267	5.66e-05	0.000248
HMBlips	owen	0.101667	-3.87413	0.000107	0.000409
difcoMB	owen	0.211	-3.79748	0.000146	0.000528
difcoMB	Pgall	0.506	-3.18645	0.00144	0.003691
HMBntrl	Pgall	0.024667	-1.79191	0.073147	0.107835
HMB--	Pgall	0.006667	-0.82142	0.411409	0.4699
HMBamisug	Pgall	0.025	-2.4066	0.016102	0.028825
HMBpep	Pgall	0.187667	-1.76755	0.077136	0.112556
HMBlips	Pgall	0.027333	-1.39683	0.162464	0.215114
HMBorg	Pgall	0.247333	-3.58558	0.000336	0.001083
HMBcmpt	Pgall	0.201667	-2.1689	0.03009	0.050034
HMBaa	Pgall	0.224	-1.96081	0.049902	0.077903
HMBoligo	Pgall	0.067333	-2.07809	0.037701	0.061125
HMBacdsug	Pgall	0.012	-0.86277	0.388266	0.450666
HMBntrl	Phalo	0.013	-0.65418	0.512995	0.568008
HMBcmpt	Phalo	0.024333	-0.29572	0.767447	0.805321
HMBacdsug	Phalo	0.022833	-1.32504	0.185159	0.242026
HMBpep	Phalo	0.156667	-2.03648	0.041703	0.066855
HMB--	Phalo	0.041167	-3.75489	0.000173	0.000611
HMBoligo	Phalo	0.0035	1.03929	0.298669	0.361946
HMBaa	Phalo	0.175333	-2.17146	0.029896	0.049827
HMBlips	Phalo	0.032	-1.70133	0.088882	0.126343
HMBorg	Phalo	0.109667	-3.11641	0.001831	0.004563
HMBamisug	Phalo	0.128167	-4.92008	8.65e-07	1.01e-05
difcoMB	Phalo	0.422	-4.2287	2.35e-05	0.000123
HMBamisug	Pinhib	0.006333	-0.58332	0.55968	0.609089
HMBacdsug	Pinhib	0.006667	-0.15215	0.87907	0.895349
difcoMB	Pinhib	0.399	-2.93113	0.003377	0.007476
HMBntrl	Pinhib	0.045	-2.40515	0.016166	0.028825
HMB--	Pinhib	0.008	-1.09738	0.272477	0.335321
HMBcmpt	Pinhib	0.378	-3.35038	0.000807	0.002263
HMBpep	Pinhib	0.205667	-2.05179	0.04019	0.064576
HMBorg	Pinhib	0.336333	-3.97021	7.18e-05	0.000293
HMBaa	Pinhib	0.261333	-2.19488	0.028172	0.047527
HMBlips	Pinhib	0.030333	-1.4665	0.142513	0.194459
HMBoligo	Pinhib	0.063667	-2.0279	0.04257	0.067941
HMB--	psych	0	1.05733	0.29036	0.354644
HMBcmpt	psych	0	0.72351	0.469367	0.527668
HMBpep	psych	0	0.659619	0.509498	0.566549
HMBaa	psych	0	0.764524	0.444555	0.502143
HMBoligo	psych	0	1.12555	0.260357	0.322068
HMBorg	psych	0	0.876623	0.380692	0.443314
HMBntrl	psych	0	0.920261	0.357436	0.421728
HMBamisug	psych	0	1.13124	0.257954	0.322068
HMBlips	psych	0.003667	0.372657	0.709404	0.757051
HMBacdsug	psych	0.005667	0.037349	0.970207	0.975444
difcoMB	psych	0.004	-0.47885	0.632047	0.682649
HMB--	Rbalt	0.003	0.361537	0.717698	0.764474
HMBcmpt	Rbalt	0.005333	0.103201	0.917804	0.932144
HMBpep	Rbalt	0.004333	-0.0205	0.983645	0.985023
HMBaa	Rbalt	0.0035	0.270553	0.786735	0.820458
HMBlips	Rbalt	0.005	0.301062	0.763367	0.802658
HMBorg	Rbalt	0.002167	0.627656	0.530229	0.581463
HMBamisug	Rbalt	0.003833	0.035914	0.971351	0.975444
difcoMB	Rbalt	0.049667	-3.40193	0.000669	0.001937
HMBntrl	Rbalt	0.037667	-2.37435	0.01758	0.031113
HMBoligo	Rbalt	0.051	-0.84798	0.396447	0.457932
HMBacdsug	Rbalt	0.139333	-4.48757	7.2e-06	5.42e-05
HMBamisug	Relong	0.005	-0.34913	0.726989	0.772359
HMB--	Relong	0.014333	-2.18727	0.028723	0.048095
HMBlips	Relong	0.009	-0.31842	0.750166	0.794621
HMBntrl	Relong	0.017	-1.37101	0.170372	0.223926
HMBacdsug	Relong	0.02	-1.4647	0.143003	0.194756
HMBcmpt	Relong	0.199	-2.17169	0.029879	0.049827
HMBpep	Relong	0.090333	-1.16563	0.243763	0.309025
HMBaa	Relong	0.015333	-0.31112	0.755711	0.79931
HMBoligo	Relong	0.069	-2.07809	0.037701	0.061125
HMBorg	Relong	0.098667	-2.14742	0.03176	0.052444
difcoMB	Relong	0.233667	-2.71758	0.006576	0.013134
HMBoligo	roseo	0	1.12555	0.260357	0.322068
HMBcmpt	roseo	0.355667	-3.16926	0.001528	0.003903
HMBntrl	roseo	0.012333	-1.10063	0.271058	0.334149
HMBamisug	roseo	0.015	-1.86017	0.062861	0.094622
difcoMB	roseo	0.613333	-3.35647	0.000789	0.002222
HMBpep	roseo	0.379	-3.30578	0.000947	0.002605
HMBlips	roseo	0.052667	-2.07119	0.038341	0.062022
HMBacdsug	roseo	0.053	-2.32859	0.019881	0.03467
HMB--	roseo	0.004	0.059421	0.952617	0.962036
HMBaa	roseo	0.612	-4.50501	6.64e-06	5.21e-05
HMBorg	roseo	0.696667	-4.62797	3.69e-06	3.26e-05
HMB--	Rsphaer	0.018167	-3.27836	0.001044	0.002798
HMBaa	Rsphaer	0.3475	-4.71806	2.38e-06	2.24e-05
HMBcmpt	Rsphaer	0.356167	-4.41463	1.01e-05	6.96e-05
HMBlips	Rsphaer	0.061833	-3.04141	0.002355	0.005593
HMBorg	Rsphaer	0.379833	-5.71188	1.12e-08	2.52e-07
HMBpep	Rsphaer	0.349	-4.33713	1.44e-05	8.92e-05
HMBoligo	Rsphaer	0.3645	-5.04301	4.58e-07	5.85e-06
HMBntrl	Rsphaer	0.262667	-5.96772	2.41e-09	7.82e-08
HMBamisug	Rsphaer	0.062	-3.90098	9.58e-05	0.000374
HMBacdsug	Rsphaer	0.277833	-5.81223	6.16e-09	1.67e-07
difcoMB	Rsphaer	0.3745	-4.09056	4.3e-05	0.000201
HMB--	salex	0.016833	-3.4682	0.000524	0.001601
HMBoligo	salex	0.024	-2.00476	0.044988	0.071008
HMBntrl	salex	0.022667	-2.36079	0.018236	0.032115
HMBamisug	salex	0.016833	-2.60483	0.009192	0.01762
HMBacdsug	salex	0.020167	-1.87698	0.060521	0.091485
HMBcmpt	salex	0.351333	-4.34105	1.42e-05	8.89e-05
HMBlips	salex	0.3105	-5.70997	1.13e-08	2.52e-07
HMBpep	salex	0.487333	-5.654	1.57e-08	2.95e-07
HMBaa	salex	0.3135	-4.18162	2.89e-05	0.000144
HMBorg	salex	0.089333	-2.78326	0.005382	0.011153
difcoMB	salex	0.4245	-4.23198	2.32e-05	0.000123
HMBcmpt	salin	0.009	-0.3911	0.695724	0.744791
HMBpep	salin	0.008333	-0.6501	0.515625	0.569818
HMBlips	salin	0.004667	0.291845	0.770405	0.805321
HMBorg	salin	0.005	-0.16298	0.870535	0.890461
HMBamisug	salin	0.005	-0.39932	0.689661	0.740402
HMB--	salin	0.024667	-2.83396	0.004597	0.009783
HMBaa	salin	0.154	-1.44249	0.149163	0.200851
HMBoligo	salin	0.071667	-1.78812	0.073757	0.108511
HMBntrl	salin	0.057	-2.7034	0.006863	0.013594
HMBacdsug	salin	0.027667	-1.83812	0.066044	0.098379
difcoMB	salin	0.395333	-2.93867	0.003296	0.007342
HMB--	sedthio	0.007	-0.92177	0.356651	0.421728
HMBorg	sedthio	0.006667	-0.63122	0.527898	0.579795
HMBntrl	sedthio	0.008667	-0.85255	0.393911	0.456477
HMBamisug	sedthio	0.011333	-1.59254	0.111265	0.155076
HMBacdsug	sedthio	0.015667	-1.25569	0.209227	0.271009
HMBcmpt	sedthio	0.012667	-0.72548	0.468157	0.527137
HMBlips	sedthio	0.011	-0.62216	0.533837	0.583629
HMBoligo	sedthio	0.008333	-0.74812	0.454388	0.51244
HMBpep	sedthio	0.258	-2.52552	0.011553	0.021344
difcoMB	sedthio	0.129	-2.59514	0.009455	0.018028
HMBaa	sedthio	0.208667	-1.79918	0.07199	0.106569
difcoMB	serr	0.183	-2.63344	0.008452	0.01629
HMBntrl	serr	0.141	-3.87134	0.000108	0.000412
HMBorg	serr	0.188	-3.30408	0.000953	0.002607
HMBoligo	serr	0.252667	-3.29374	0.000989	0.002667
HMBamisug	serr	0.668	-4.28007	1.87e-05	0.000105
HMBacdsug	serr	0.168333	-3.61606	0.000299	0.000977
HMB--	serr	0.265667	-4.22491	2.39e-05	0.000124
HMBcmpt	serr	0.877333	-4.83281	1.35e-06	1.46e-05
HMBpep	serr	1.003	-4.70467	2.54e-06	2.36e-05
HMBaa	serr	0.705667	-4.73072	2.24e-06	2.13e-05
HMBlips	serr	0.206	-3.56481	0.000364	0.001147
HMBamisug	Sflavi	0.0185	-2.01584	0.043816	0.069774
HMBntrl	Sflavi	0.0145	-1.71573	0.086212	0.123778
HMB--	Sflavi	0.020833	-3.70259	0.000213	0.000723
HMBacdsug	Sflavi	0.011833	-0.82732	0.408055	0.466814
HMBoligo	Sflavi	0.017	-1.44284	0.149065	0.200851
HMBcmpt	Sflavi	0.369667	-4.53082	5.88e-06	4.77e-05
HMBpep	Sflavi	0.458667	-5.34028	9.28e-08	1.35e-06
HMBaa	Sflavi	0.337833	-4.41208	1.02e-05	6.97e-05
HMBlips	Sflavi	0.112667	-3.86638	0.00011	0.000416
HMBorg	Sflavi	0.100167	-2.95952	0.003081	0.006928
difcoMB	Sflavi	0.198667	-3.79748	0.000146	0.000528
HMBamisug	Shewden	0.023	-2.33133	0.019736	0.034502
HMBacdsug	Shewden	0.022667	-1.6124	0.106876	0.149836
HMBoligo	Shewden	0.022	-1.17471	0.240109	0.305119
HMBntrl	Shewden	0.040667	-2.29365	0.021811	0.037797
difcoMB	Shewden	0.544	-3.25028	0.001153	0.003031
HMB--	Shewden	0.021667	-2.82003	0.004802	0.010069
HMBcmpt	Shewden	0.305	-2.75407	0.005886	0.012024
HMBpep	Shewden	0.451667	-3.72935	0.000192	0.000663
HMBorg	Shewden	0.038333	-1.37817	0.16815	0.221413
HMBaa	Shewden	0.448333	-4.03128	5.55e-05	0.000245
HMBlips	Shewden	0.198	-3.53973	0.000401	0.001256
HMB--	simid	0.003667	0.240605	0.809861	0.841643
HMBpep	simid	0.330667	-2.92679	0.003425	0.007558
difcoMB	simid	0.405667	-2.95376	0.003139	0.007036
HMBcmpt	simid	0.251333	-2.45312	0.014162	0.0257
HMBoligo	simid	0.130667	-2.55208	0.010708	0.020095
HMBlips	simid	0.021667	-1.20734	0.227299	0.290213
HMBaa	simid	0.12	-1.23349	0.217391	0.279559
HMBorg	simid	0.044	-1.43113	0.152394	0.204815
HMBntrl	simid	0.096333	-3.04626	0.002317	0.005522
HMBamisug	simid	0.021667	-2.19472	0.028184	0.047527
HMBacdsug	simid	0.031333	-1.40339	0.1605	0.213476
HMBacdsug	T2	0.007	-0.1828	0.854953	0.879995
HMBntrl	T2	0.010333	-0.77729	0.43699	0.495949
HMBamisug	T2	0.013667	-1.66223	0.096466	0.136581
HMB--	T2	0.012333	-1.86393	0.062332	0.094024
HMBcmpt	T2	0.267333	-2.63703	0.008363	0.016162
HMBpep	T2	0.212667	-2.05179	0.04019	0.064576
HMBaa	T2	0.224667	-1.91622	0.055337	0.084905
HMBlips	T2	0.016667	-0.8423	0.39962	0.46011
HMBoligo	T2	0.113	-2.40152	0.016327	0.029039
HMBorg	T2	0.068	-1.70427	0.088331	0.125868
difcoMB	T2	0.249	-2.72803	0.006371	0.012869
HMBoligo	T6c	0.061	-2.00002	0.045498	0.071654
HMBntrl	T6c	0.068333	-3.0379	0.002382	0.005622
HMBorg	T6c	0.095333	-1.98019	0.047682	0.074929
difcoMB	T6c	0.642	-3.36866	0.000755	0.00216
HMBaa	T6c	0.563	-4.42419	9.68e-06	6.72e-05
HMBamisug	T6c	0.043	-2.82757	0.00469	0.009922
HMBacdsug	T6c	0.179	-3.52688	0.00042	0.001313
HMBpep	T6c	0.993	-4.64894	3.34e-06	3.02e-05
HMBlips	T6c	0.643667	-4.77419	1.8e-06	1.79e-05
HMB--	T6c	0.251667	-4.15522	3.25e-05	0.000157
HMBcmpt	T6c	0.321333	-2.77636	0.005497	0.01136
HMBntrl	vcamp	0.124333	-3.79608	0.000147	0.000528
HMBpep	vcamp	0.511333	-4.26438	2e-05	0.00011
HMBamisug	vcamp	0.165667	-3.66952	0.000243	0.000808
difcoMB	vcamp	0.601	-3.34023	0.000837	0.002338
HMBcmpt	vcamp	0.437333	-3.74328	0.000182	0.00063
HMBacdsug	vcamp	0.150667	-3.44328	0.000575	0.001734
HMBoligo	vcamp	0.14	-2.61063	0.009037	0.01737
HMBorg	vcamp	0.202333	-3.35704	0.000788	0.002222
HMB--	vcamp	0.049	-3.39982	0.000674	0.001944
HMBaa	vcamp	0.509333	-4.31273	1.61e-05	9.53e-05
HMBlips	vcamp	0.567333	-4.76304	1.91e-06	1.87e-05
HMBntrl	vnat	0.038833	-3.04847	0.0023	0.005519
difcoMB	vnat	0.721333	-4.81567	1.47e-06	1.57e-05
HMBacdsug	vnat	0.1025	-4.04601	5.21e-05	0.000236
HMBamisug	vnat	0.049667	-4.03854	5.38e-05	0.00024
HMB--	vnat	0.194167	-4.38253	1.17e-05	7.77e-05
HMBaa	vnat	0.463333	-5.60694	2.06e-08	3.78e-07
HMBcmpt	vnat	0.63	-5.85345	4.81e-09	1.38e-07
HMBpep	vnat	0.785	-6.26015	3.85e-10	1.92e-08
HMBlips	vnat	0.468833	-6.42649	1.31e-10	7.78e-09
HMBoligo	vnat	0.105	-2.96003	0.003076	0.006928
HMBorg	vnat	0.203167	-4.49743	6.88e-06	5.29e-05
HMB--	vorax	0.009333	-1.404	0.16032	0.213476
HMBamisug	vorax	0.004333	-0.20137	0.840406	0.868338
HMBacdsug	vorax	0.009333	-0.6036	0.54611	0.596135
HMBcmpt	vorax	0.206667	-2.23578	0.025366	0.043286
difcoMB	vorax	0.232	-2.72338	0.006462	0.012983
HMBpep	vorax	0.309333	-2.82926	0.004666	0.009899
HMBaa	vorax	0.255333	-2.12801	0.033337	0.054544
HMBlips	vorax	0.141333	-3.11895	0.001815	0.004553
HMBoligo	vorax	0.115	-2.36806	0.017882	0.031569
HMBorg	vorax	0.013333	-0.99076	0.321803	0.388009
HMBntrl	vorax	0.084	-3.36681	0.00076	0.002166
HMB--	woodyi	0.000333	-0.0465	0.962909	0.971058
HMBoligo	woodyi	0.007	-0.16818	0.866445	0.888821
HMBntrl	woodyi	0.010667	-0.96683	0.333628	0.400242
HMBacdsug	woodyi	0.011333	-0.9603	0.336904	0.403494
difcoMB	woodyi	0.510667	-3.19574	0.001395	0.003587
HMBcmpt	woodyi	0.147333	-1.64503	0.099963	0.141252
HMBlips	woodyi	0.234667	-3.68184	0.000232	0.000777
HMBpep	woodyi	0.297667	-2.76238	0.005738	0.011756
HMBaa	woodyi	0.314667	-2.96957	0.002982	0.006769
HMBorg	woodyi	0.164	-3.07275	0.002121	0.005142
HMBamisug	woodyi	0.035667	-2.66309	0.007743	0.015046
